# DNA elements tether canonical Polycomb Repressive Complex 1 to human genes

**DOI:** 10.1101/2023.01.12.523763

**Authors:** Juan I. Barrasa, Tatyana G. Kahn, Moa J. Lundkvist, Yuri B. Schwartz

## Abstract

Development of multicellular animals requires epigenetic repression by Polycomb group proteins. The latter assemble in multi-subunit complexes, of which two kinds, Polycomb Repressive Complex 1 (PRC1) and Polycomb Repressive Complex 2 (PRC2), act together to effect the repression of key developmental genes. How PRC1 and PRC2 recognize specific genes remains an open question. Here we report systematic identification of DNA elements that tether canonical PRC1 to human developmental genes. Their analysis indicates that sequence features associated with PRC1 tethering differ from those that favour PRC2 binding. Throughout the genome, the two kinds of sequence features mix in different proportions to yield a gamut of DNA elements that range from those tethering predominantly PRC1 to ones capable of tethering both PRC1 and PRC2. The emerging picture is similar to paradigmatic targeting of Polycomb complexes by Polycomb Response Elements (PREs) of *Drosophila* but providing for greater plasticity.
