## Supplementary tables for "DNA elements tether canonical Polycomb Repressive Complex 1 to human genes": Table_S1.xlsx

### Sheet: NT2_HighConfidence_PTE
Table S1. High-confidence PTEs in NT2-D1 cells
chr	Position Accuracy	Center coordinate	NT2 MEL18 score	MEL18 Score Accuracy	NT2 MEL18 Score Quartile	Target Gene	Distance to target gene (bp)	Target Gene transcription in NT2-D1 (RPKM)	Target Gene transcription in TIG-3 (RPKM)
chr1	21	3650557	131.063	3.62671	Q3	TP73	1959	0.347265	0.0534593
chr1	103.5	1.86334e+07	254.337	6.32236	Q4	PAX7	-2538.5	0	0
chr1	8	24928224	119.867	45.8362	Q3	RUNX3	2051	0.572158	0.253037
chr1	22.5	4.64908e+07	415.813	78.4101	Q4	DMBX1	-259.5	0.117192	0
chr1	23.5	4.72316e+07	589.015	151.418	Q4	TAL1	65.5	0.104939	0
chr1	67.5	4.74436e+07	277.19	15.9501	Q4	FOXD2	-5552.5	0.186411	0.111504
chr1	36	50417801	164.11	34.1459	Q3	DMRTA2	4863	0	0
chr1	10.5	5.04247e+07	344.121	31.3301	Q4	DMRTA2	-1293.5	0	0
chr1	73	50979419	381.093	29.7366	Q4	CDKN2C	-9174	0.0119215	5.89019
chr1	241	61084247	119.006	0.955366	Q3	NFIA	-1686	0.449714	0.215235
chr1	129.5	6.33255e+07	296.32	50.9716	Q4	FOXD3	-2913.5	5.04975	0
chr1	205.5	6.50037e+07	138.913	25.3469	Q3	JAK1	-36757.5	5.3211	26.0264
chr1	39.5	6.51504e+07	134.395	63.0773	Q3	AK4	-1402.5	9.92208	0.0893158
chr1	107.5	7.51331e+07	423.895	50.8333	Q4	LHX8	1300.5	0.0454833	0
chr1	72.5	9.07114e+07	152.484	6.36033	Q3	BARHL2	5884.5	0	0
chr1	178	90716143	181.017	2.31646	Q3	BARHL2	1158	0	0
chr1	89.5	9.07205e+07	195.18	12.0401	Q4	BARHL2	-3196.5	0	0
chr1	25	92482342	169.408	3.51624	Q3	GFI1	1471	0.0194672	0.0245367
chr1	23.5	1.10069e+08	540.223	112.123	Q4	ALX3	1903.5	3.03809	0.470258
chr1	50.5	1.56436e+08	161.618	4.44718	Q3	MEF2D	54655.5	3.08256	5.91615
chr1	68	165353756	254.338	14.2664	Q4	LMX1A	2465	0.0224536	0
chr1	29	180228217	235.964	18.9096	Q4	LHX4	155	0.793908	1.00906
chr1	203.5	1.90477e+08	174.266	1.703	Q3	BRINP3	455.5	0.0109089	0.192497
chr1	165	197912985	118.333	12.7134	Q3	LHX9	-521	0	0
chr1	60	197919431	257.204	28.7159	Q4	LHX9	-2059	0	0
chr1	12	200043514	338.683	10.7757	Q4	NR5A2	-923	1.45233	0
chr1	107.5	2.13987e+08	232.15	18.3908	Q4	PROX1	-3507.5	0.411386	0.0354541
chr1	51	214186885	166.753	0.688522	Q3	PROX1	-197547	0.411386	0.0354541
chr1	47	218166980	118.447	22.057	Q3	RRP15	118313	10.608	4.24713
chr1	158.5	2.20878e+08	190.864	45.3767	Q4	HLX	1086.5	0.129624	1.16545
chr1	15	220880785	188.801	16.2379	Q4	HLX	-1342	0.129624	1.16545
chr10	17	8039493	162.081	0.709467	Q3	GATA3	5927	0.985305	0.0745881
chr10	203.5	2.14988e+07	243.049	0.994398	Q4	MLLT10	25807.5	1.9012	6.22216
chr10	28.5	2.23195e+07	335.43	41.8256	Q4	BMI1	1581.5	1.85603	4.13957
chr10	38	22322712	171.889	12.5871	Q3	SPAG6	22749	0.0745995	0
chr10	145.5	2.23387e+07	202.033	24.3202	Q4	SPAG6	6764.5	0.0745995	0
chr10	32.5	2.24754e+07	159.176	12.6648	Q3	SPAG6	-129934	0.0745995	0
chr10	104	26219149	229.52	15.441	Q4	GAD2	-2375	0.180375	0
chr10	44	75397846	298.822	9.48094	Q4	ZNF503	3917	0.0559648	2.49237
chr10	112.5	9.26933e+07	220.644	18.7061	Q4	HHEX	-3315.5	0	2.76594
chr10	168	99528701	392.199	48.5945	Q4	NKX2-3	4241	0	0
chr10	48	100747387	139.282	32.4231	Q3	PAX2	-1805	0.00697719	0
chr10	7.5	1.0114e+08	128.609	4.96516	Q3	TLX1	-9095.5	0.0109819	0
chr10	84.5	1.01226e+08	132.576	6.41311	Q3	LBX1	2986.5	0	0
chr10	96.5	1.01238e+08	232.774	45.5648	Q4	LBX1	-8345.5	0	0
chr10	220	117132203	171.688	7.73441	Q3	SHTN1	-5618	0.836274	3.72444
chr10	30.5	1.17139e+08	112.456	13.9003	Q3	VAX1	-354.5	0.0102078	0
chr10	74.5	1.17161e+08	212.496	15.0234	Q4	VAX1	-22987.5	0.0102078	0
chr10	58.5	1.17534e+08	141.119	36.7875	Q3	EMX2	8850.5	0.0510038	0
chr10	67	117544601	169.664	19.4834	Q3	EMX2	-1855	0.0510038	0
chr10	136	123144360	108.907	13.9612	Q3	HMX2	-1939	0	0
chr10	58.5	1.23152e+08	134.837	1.98496	Q3	HMX2	-3908.5	0	0
chr10	134	129957905	146.444	18.5373	Q3	EBF3	6368	0.0794749	1.27046
chr10	19	129962280	249.642	15.3396	Q4	EBF3	1993	0.0794749	1.27046
chr10	148.5	1.29966e+08	155.683	23.1926	Q3	EBF3	-1900.5	0.0794749	1.27046
chr11	142.5	2.14186e+06	132.826	11.1659	Q3	IGF2	-918.5	0.126172	1.60328
chr11	210.5	1.32797e+07	148.47	37.8114	Q3	ARNTL	-1875.5	0.458269	3.38008
chr11	231	14975619	113.77	1.754	Q3	CALCA	-3259	0	0
chr11	20.5	1.66119e+07	189.181	15.1504	Q4	SOX6	126564	0.0157756	1.95391
chr11	120.5	2.01577e+07	110.229	19.6157	Q3	DBX1	2741.5	0	0.0962129
chr11	81	31802004	182.536	42.464	Q3	PAX6	-1344	0.16732	0.0733538
chr11	237	31809336	185.673	12.3885	Q3	PAX6	622	0.16732	0.0733538
chr11	44	31821413	153.592	3.77243	Q3	PAX6	-3453	0.16732	0.0733538
chr11	23.5	3.18279e+07	127.425	1.45588	Q3	PAX6	-9899.5	0.16732	0.0733538
chr11	178.5	3.24403e+07	156.161	8.09885	Q3	WT1	-4766.5	0.06238	0.0149761
chr11	97	44305458	386.658	33.5577	Q4	ALX4	4680	0.106277	0.0297673
chr11	14.5	1.22976e+08	182.581	32.5811	Q3	BSX	5748.5	0.0420818	0
chr11	51.5	1.22978e+08	138.566	20.1547	Q3	BSX	3641.5	0.0420818	0
chr12	7	4268228	533.501	104.044	Q4	CCND2	5534	94.3076	0.346916
chr12	31	15788129	115.107	6.19243	Q3	EPS8	1027	0.902561	8.78737
chr12	52.5	2.79688e+07	175.932	9.26584	Q3	PTHLH	1126.5	0	0.212162
chr12	234.5	2.79717e+07	143.941	13.6166	Q3	PTHLH	357.5	0	0.212162
chr12	27	53966425	126.236	41.3992	Q3	HOXC11	6701	0	0
chr12	112	54030001	186.193	53.3415	Q3	HOXC6	-1561	0.0263292	0
chr12	184.5	5.41254e+07	110.111	24.1909	Q3	HOXC4	-71611.5	0	0
chr12	9.5	8.97067e+07	119.507	0.709158	Q3	ATP2B1	2103.5	8.75329	17.5703
chr12	254	98893348	125.747	19.7396	Q3	ANKS1B	1425	0.370766	0.190905
chr12	57	102961438	172.805	5.29595	Q3	PAH	-2998	0.230964	0
chr12	157.5	1.13473e+08	143.842	42.3981	Q3	LHX5	-1526.5	0.085052	0
chr12	31	114440458	188.369	35.6618	Q4	TBX5	-31751	0.406347	20.9589
chr12	17.5	1.14481e+08	124.685	23.3289	Q3	TBX5	-71997.5	0.406347	20.9589
chr12	131	114670705	283.876	9.14714	Q4	TBX5	-261998	0.406347	20.9589
chr12	91.5	1.14682e+08	169.888	17.9026	Q3	TBX5	-272796	0.406347	20.9589
chr12	182	114697228	203.316	19.7887	Q4	TBX3	-13054	0.157496	29.9245
chr12	144.5	1.23971e+08	172.311	16.4973	Q3	CCDC92	847.5	0.461756	12.878
chr12	67.5	1.3016e+08	271.038	0.279931	Q4	FZD10	2896.5	0.69308	0
chr13	10.5	2.01597e+07	184.42	20.2727	Q3	GJA3	1302.5	0.302292	0.410142
chr13	67.5	2.77953e+07	146.05	12.4766	Q3	GSX1	-2866.5	0	0
chr13	3.5	2.78225e+07	132.967	28.2737	Q3	GSX1	-30003.5	0	0
chr13	25.5	2.79799e+07	144.155	17.2169	Q3	URAD	8746.5	0	0
chr13	19.5	3.54747e+07	294.399	18.2361	Q4	MAB21L1	1994.5	0.0203243	0.239092
chr13	78	50129187	195.676	19.1254	Q4	KCNRG	-113743	1.09676	2.29135
chr13	63	78597868	353.811	21.6401	Q4	POU4F1	5683	0.116091	0
chr13	21	94709890	117.658	39.3186	Q3	SOX21	2654	3.89568	0
chr13	31.5	9.99959e+07	384.386	52.7973	Q4	ZIC2	-14072.5	26.2509	0.0164827
chr13	42.5	1.11534e+08	117.896	1.28967	Q3	LOC107983958	88926.5	NA	NA
chr13	48	112054674	173.044	30.4447	Q3	SOX1	12475	0.0503383	0
chr13	77.5	1.12061e+08	129.454	13.5694	Q3	SOX1	6464.5	0.0503383	0
chr13	52.5	1.1207e+08	307.17	25.5819	Q4	SOX1	-2659.5	0.0503383	0
chr14	224	28759426	139.143	21.507	Q3	FOXG1	7361	0.0552865	3.40676
chr14	160.5	2.87642e+07	177.033	30.9088	Q3	FOXG1	2568.5	0.0552865	3.40676
chr14	92.5	2.87784e+07	281.938	74.3796	Q4	FOXG1	-11621.5	0.0552865	3.40676
chr14	249	35532700	160.235	24.9636	Q3	INSM2	1464	0	0
chr14	82.5	3.65162e+07	152.06	8.01716	Q3	NKX2-1	3398.5	0	0
chr14	13	36667617	160.268	7.56104	Q3	PAX9	-5757	0.019016	0.0239681
chr14	20	37586998	276.382	32.3389	Q4	TTC6	6161	0.00419265	0.0493217
chr14	64.5	3.75968e+07	112.802	5.22093	Q3	TTC6	-1163.5	0.00419265	0.0493217
chr14	1.5	4.16093e+07	154.546	3.57682	Q3	LRFN5	-2437.5	0.941969	1.9289
chr14	8	56815754	252.408	25.6931	Q4	OTX2	-5276	31.4992	0
chr14	49.5	6.0513e+07	162.545	12.5451	Q3	SIX6	-3898.5	0.180253	0.0336582
chr14	111	60643895	253.178	15.7749	Q4	SIX1	5581	0.0329826	35.3082
chr14	109.5	6.06522e+07	212.773	33.3509	Q4	SIX1	-2723.5	0.0329826	35.3082
chr14	163	74240823	208.045	20.8357	Q4	VSX2	-1374	0.0387174	0
chr14	37.5	9.47746e+07	281.281	16.5525	Q4	GSC	-4489.5	0.198765	0
chr14	58.5	1.03846e+08	165.627	15.2394	Q3	PPP1R13B	856.5	0.633451	0.486886
chr15	65.5	3.68867e+07	231.928	8.86611	Q4	MEIS2	209514	0.225741	8.64587
chr15	36.5	3.71051e+07	171.742	20.118	Q3	MEIS2	-3794.5	0.225741	8.64587
chr15	43.5	3.71088e+07	277.626	19.4859	Q4	MEIS2	-7484.5	0.225741	8.64587
chr15	33.5	5.57408e+07	183.431	28.1967	Q3	PRTG	1725.5	2.8756	0.331115
chr15	119.5	5.80646e+07	400.061	103.549	Q4	ALDH1A2	1085.5	0.0622088	0
chr15	84.5	5.99962e+07	234.573	34.3796	Q4	FOXB1	8146.5	0.749165	0
chr15	81.5	6.00018e+07	312.838	27.2785	Q4	FOXB1	2557.5	0.749165	0
chr15	114	68823258	141.984	5.88373	Q3	ANP32A	-2364	42.486	7.70748
chr15	44	68843620	260.51	32.991	Q4	ANP32A	-22726	42.486	7.70748
chr15	31.5	7.07623e+07	109.354	15.5555	Q3	UACA	1174.5	4.03823	48.5126
chr15	34.5	7.63373e+07	228.498	12.9748	Q4	ISL2	-568.5	0.0282693	0.35631
chr15	90.5	7.63445e+07	272.917	4.6999	Q4	ISL2	-7755.5	0.0282693	0.35631
chr15	7.5	7.63481e+07	241.039	10.2246	Q4	ISL2	-11290.5	0.0282693	0.35631
chr15	133	83282586	153.525	61.2765	Q3	BNC1	602	0.0619789	1.43928
chr15	178.5	9.63288e+07	214.035	24.1433	Q4	NR2F2	-2749.5	0.0338445	51.015
chr15	204	96338096	204.307	2.86339	Q4	NR2F2	-4331	0.0338445	51.015
chr15	64.5	9.63504e+07	284.35	56.4435	Q4	NR2F2	-16589.5	0.0338445	51.015
chr15	209	96362738	200.291	18.1203	Q4	NR2F2	-28973	0.0338445	51.015
chr15	61.5	9.64109e+07	297.809	9.36168	Q4	NR2F2	-77156.5	0.0338445	51.015
chr15	236.5	9.86527e+07	125.648	9.36937	Q3	IGF1R	-1665.5	7.02364	10.8551
chr16	140	54926850	133.858	1.88161	Q3	IRX5	4015	0.10183	0.0180137
chr16	55	54938510	148.976	41.999	Q3	IRX5	-6992	0.10183	0.0180137
chr16	16.5	7.30619e+07	247.774	0.481784	Q4	ZFHX3	-2857.5	0.475914	6.45365
chr16	291.5	8.58983e+07	108.763	0.623402	Q3	IRF8	828.5	0.0443898	0
chr16	75	86499888	176.265	0.0918038	Q3	FOXF1	10639	0.0230612	26.0243
chr16	293	86503059	142.714	0.115234	Q3	FOXF1	7468	0.0230612	26.0243
chr16	204	86565323	212.19	6.41443	Q4	FOXC2	1506	0.201857	1.32743
chr17	60.5	2.00106e+07	112.498	13.8549	Q3	SPECC1	-1211.5	4.04124	14.0084
chr17	112	35374785	138.968	15.9057	Q3	SLFN11	-1165	0.108748	7.86311
chr17	60	48554131	145.784	41.8129	Q3	HOXB3	1674	0.00664114	4.81785
chr17	46.5	4.85802e+07	267.567	5.35738	Q4	HOXB4	-1844.5	0	9.01098
chr17	252	48718140	238.373	35.2726	Q4	PRAC2	2662	0.223122	0
chr17	84.5	4.99649e+07	160.696	9.33956	Q3	DLX4	4031.5	0.127498	0.0214268
chr17	38.5	6.14035e+07	284.591	41.762	Q4	TBX2	-3625.5	0.00479724	15.7532
chr17	79.5	6.14539e+07	211.729	9.20956	Q4	TBX4	1212.5	0.00700033	0.0235288
chr17	16.5	7.97927e+07	119.583	4.05997	Q3	CBX8	4376.5	0.94586	1.25239
chr18	24.5	2.21676e+07	336.653	88.9784	Q4	GATA6	1994.5	0.140822	0.40758
chr18	211	22176283	196.743	8.29566	Q4	GATA6	-6694	0.140822	0.40758
chr18	30.5	2.23478e+07	134.588	7.65006	Q3	GATA6	-178240	0.140822	0.40758
chr18	196	31040804	160.311	38.6055	Q3	DSC3	1937	0.316556	0.599697
chr18	159.5	5.78012e+07	118.284	16.7336	Q3	ATP8B1	2095.5	0.24143	10.041
chr18	3	75206005	331.746	35.0405	Q4	ZADH2	-493	0.791588	3.74831
chr19	6	6108503	112.77	0.94822	Q3	RFX2	1996	0.152597	0.792655
chr19	22	6588888	233.107	63.7926	Q4	CD70	2261	0.226495	0
chr19	97	13013851	183.357	31.3716	Q3	NFIX	10121	0.0872071	11.7355
chr19	66.5	1.30973e+07	305.737	62.1324	Q4	NFIX	-72477.5	0.0872071	11.7355
chr19	75.5	3.13556e+07	151.532	8.93299	Q3	TSHZ3	-6204.5	0.348748	9.41786
chr2	29	19362178	188.326	0.239714	Q4	OSR1	-3556	0.0391277	6.09888
chr2	4	24493164	108.3	24.1912	Q3	NCOA1	-1114	4.0646	6.63502
chr2	18	35178474	133.333	29.8441	Q3	CRIM1	1177304	3.11356	260.505
chr2	49.5	4.48075e+07	296.569	22.9254	Q4	SIX3	134216	0.126913	0
chr2	119.5	4.49274e+07	275.387	12.2101	Q4	SIX3	14343.5	0.126913	0
chr2	95	44930865	375.741	19.9268	Q4	SIX3	10837	0.126913	0
chr2	261	45168364	109.643	4.79767	Q3	SIX2	-158720	0.0997178	0
chr2	20.5	6.30467e+07	312.162	20.6895	Q4	OTX1	2991.5	0	0
chr2	81	63049111	270.35	15.1154	Q4	OTX1	624	0	0
chr2	91	63060547	336.173	28.8086	Q4	OTX1	-9717	0	0
chr2	148	66427583	170.151	8.91061	Q3	MEIS1	7542	0.0412129	25.3909
chr2	56.5	6.64317e+07	144.857	13.0884	Q3	MEIS1	3426.5	0.0412129	25.3909
chr2	148.5	6.64374e+07	285.67	3.49941	Q4	MEIS1	-2251.5	0.0412129	25.3909
chr2	26	66578965	339.006	22.7267	Q4	MEIS1	-143840	0.0412129	25.3909
chr2	5.5	7.07912e+07	130.927	2.4068	Q3	FIGLA	-534.5	0	0
chr2	126.5	7.29155e+07	109.262	8.17943	Q3	EMX1	1975.5	0.083486	0
chr2	184	72919568	260.029	19.2348	Q4	EMX1	-2049	0.083486	0
chr2	31	72925946	182.137	31.2348	Q3	EMX1	-8427	0.083486	0
chr2	5	74514071	214.811	30.3149	Q4	TLX2	379	0.109819	0
chr2	5.5	9.14426e+07	140.621	8.83771	Q3	LOC100509620	3.14459e+06	0	0
chr2	71	94273436	147.414	35.9796	Q3	LOC100509620	313791	0	0
chr2	15.5	9.87297e+07	126.724	23.8172	Q3	MGAT4A	1404.5	0.36428	0.0349824
chr2	263.5	1.04846e+08	231.287	2.04588	Q4	POU3F3	7747.5	0	0
chr2	89	104858468	513.237	79.9034	Q4	POU3F3	-4353	0	0
chr2	85.5	1.13276e+08	279.526	29.138	Q4	PAX8	3205.5	0.385044	1.49189
chr2	32	113500860	136.042	6.19648	Q3	FOXD4L1	-1776	0	0
chr2	0	113504419	151.627	1.08594	Q3	FOXD4L1	-5335	0	0
chr2	6.5	1.18842e+08	273.393	62.3466	Q4	EN1	5253.5	0.00997346	0
chr2	96.5	1.18852e+08	160.132	6.3413	Q3	EN1	-4546.5	0.00997346	0
chr2	10	172083704	222.15	2.65582	Q4	DLX1	1803	0.0495869	0.208333
chr2	98	172089156	278.23	34.044	Q4	DLX1	-3649	0.0495869	0.208333
chr2	11	172093568	300.608	1.33027	Q4	DLX1	-8061	0.0495869	0.208333
chr2	64	174331921	283.861	0.828882	Q4	SP9	3033	0	0
chr2	55	176128173	196.77	9.36689	Q4	HOXD8	1532	0.0224735	0
chr2	163.5	1.76132e+08	329.813	13.1467	Q4	HOXD8	-2420.5	0.0224735	0
chr2	179	176637075	150.319	22.6054	Q3	MTX2	-367633	11.4587	1.90834
chr2	16.5	1.99461e+08	305.905	17.9209	Q4	SATB2	2.5	2.28116	1.69852
chr2	111.5	2.22289e+08	369.377	20.1527	Q4	PAX3	9807.5	0.0769924	0
chr2	63.5	2.22314e+08	210.161	9.80024	Q4	PAX3	-14974.5	0.0769924	0
chr20	65.5	2.1107e+07	151.268	9.02031	Q3	KIZ	18932.5	2.75516	6.15214
chr20	73	21392260	194.424	25.4316	Q4	NKX2-4	5265	0.474414	0
chr20	36	21398462	167.97	33.4739	Q3	NKX2-4	-937	0.474414	0
chr20	84.5	2.15115e+07	166.097	40.1045	Q3	NKX2-2	1536.5	0.141309	0
chr20	133	38726367	114.543	9.48839	Q3	SLC32A1	-1881	0.0573842	0
chr20	63.5	4.68961e+07	130.738	7.63384	Q3	EYA2	-1151.5	0.24361	0.217232
chr21	48.5	3.30243e+07	116.832	10.2433	Q3	OLIG2	1667.5	1.33791	0
chr21	26	33072339	236.505	19.4511	Q4	OLIG1	-2198	0.129624	0
chr21	164	34885677	150.154	50.929	Q3	RUNX1	1704	0.448004	8.50544
chr21	58	34891811	214.431	17.3378	Q4	RUNX1	-1586	0.448004	8.50544
chr21	157.5	3.66941e+07	290.677	41.4524	Q4	SIM2	4969.5	0.16797	0.757515
chr21	73	36711408	308.546	22.5	Q4	SIM2	-1372	0.16797	0.757515
chr21	11.5	4.17678e+07	271.445	11.9485	Q4	RIPK4	-760.5	1.12154	0.0256435
chr3	28.5	1.25539e+07	128.364	17.1235	Q3	MKRN2	3181.5	9.07952	7.90533
chr3	46.5	2.77136e+07	149.963	1.58761	Q3	EOMES	8686.5	0.419714	0
chr3	160.5	2.77248e+07	247.611	1.48659	Q4	EOMES	-2054.5	0.419714	0
chr3	97.5	3.32174e+07	190.669	17.9947	Q4	SUSD5	1200.5	1.27569	14.7775
chr3	1.5	6.23761e+07	199.249	10.4406	Q4	FEZF2	-2528.5	0.125708	0
chr3	279.5	7.17838e+07	140.955	28.3585	Q3	PROK2	613.5	0.769212	0
chr3	0.5	7.56564e+07	198.801	4.8088	Q4	FRG2C	7945.5	0.0417016	0.0560653
chr3	5.5	9.98755e+07	114.564	13.5948	Q3	FILIP1L	629.5	0.146306	31.9638
chr3	49.5	1.19034e+08	122.027	16.6008	Q3	IGSF11	847.5	0.915883	0.0111941
chr3	27	128492093	358.912	30.6178	Q4	GATA2	1107	0.380648	1.37172
chr3	36.5	1.37766e+08	187.422	6.80173	Q4	SOX14	-1858.5	0	0
chr3	45.5	1.37772e+08	265.91	9.90205	Q4	SOX14	-8101.5	0	0
chr3	3.5	1.38944e+08	325.083	38.4548	Q4	FOXL2	2968.5	0.435475	0.102117
chr3	38	147354487	224.568	55.5758	Q4	ZIC4	49796	0.026388	0
chr3	8	147370140	297.48	2.51916	Q4	ZIC4	34143	0.026388	0
chr3	11	147388728	181.938	7.20913	Q3	ZIC4	15555	0.026388	0
chr3	54	147408029	252.647	14.0194	Q4	ZIC4	-554	0.026388	0
chr3	197	147422533	274.407	36.4228	Q4	ZIC1	-13168	0.141184	0
chr3	48.5	1.58096e+08	426.436	52.9862	Q4	SHOX2	9163.5	0	0.222945
chr3	91.5	1.58102e+08	237.535	3.62014	Q4	SHOX2	3208.5	0	0.222945
chr3	50.5	1.58108e+08	272.512	2.93872	Q4	SHOX2	-1802.5	0	0.222945
chr3	13.5	1.69145e+08	183.664	15.2528	Q3	MECOM	79.5	0.0463613	4.07015
chr3	19	169660355	459.764	43.4848	Q4	MECOM	3356	0.0463613	4.07015
chr3	146	169667175	327.159	27.353	Q4	MECOM	-3395	0.0463613	4.07015
chr3	3.5	1.85364e+08	135.618	28.6415	Q3	MAP3K13	-985.5	1.2874	1.20977
chr4	64	4855844	142.345	5.52269	Q3	MSX1	3821	0.106593	1.81694
chr4	39	4861509	299.337	7.64013	Q4	MSX1	-1844	0.106593	1.81694
chr4	198	20255914	211.252	33.1517	Q4	SLIT2	-1652	0.54874	3.33569
chr4	139	41750047	243.525	4.53656	Q4	PHOX2B	-1323	0	0
chr4	83	41873126	120.228	9.375	Q3	PHOX2B	-124402	0	0
chr4	53.5	5.41028e+07	146.079	2.75801	Q3	GSX2	-2621.5	0	0
chr4	93.5	8.4492e+07	231.573	39.9067	Q4	NKX6-1	7280.5	0.346554	4.59625
chr4	27.5	8.44943e+07	230.531	7.06575	Q4	NKX6-1	5001.5	0.346554	4.59625
chr4	234.5	8.84585e+07	121.831	6.3274	Q3	HERC5	-1393.5	2.11293	0.398975
chr4	4.5	9.3831e+07	307.915	8.6906	Q4	ATOH1	-2225.5	0.277384	0
chr4	83	108171156	283.662	41.608	Q4	LEF1	-2225	0.404334	0.282625
chr4	234	110616791	232.411	16.3256	Q4	PITX2	5376	0.141057	1.9303
chr4	162.5	1.10624e+08	191.249	25.3574	Q4	PITX2	-763.5	0.141057	1.9303
chr4	202.5	1.10635e+08	268.678	20.6634	Q4	PITX2	6831.5	0.141057	1.9303
chr4	38.5	1.10639e+08	263.018	13.9204	Q4	PITX2	3306.5	0.141057	1.9303
chr4	17.5	1.12513e+08	167.46	10.0594	Q3	NEUROG2	2888.5	0.0258342	0
chr4	145.5	1.46641e+08	118.977	7.73699	Q3	POU4F2	-2130.5	0	0
chr4	59.5	1.50581e+08	192.755	3.99551	Q4	LRBA	-716.5	3.01056	6.17023
chr4	52	150584767	201.541	19.7583	Q4	LRBA	-1799	3.01056	6.17023
chr4	8	173519834	133.619	9.79223	Q3	SCRG1	-691	0	0.729371
chr4	42.5	1.73527e+08	240.293	42.4592	Q4	HAND2	3607.5	0.0623763	0.188688
chr4	35	173539305	167.356	3.40227	Q3	HAND2	-9077	0.0623763	0.188688
chr5	25.5	3.59769e+06	203.375	12.8707	Q4	IRX1	-1837.5	0.699581	0
chr5	29.5	1.6935e+07	117.817	0.956113	Q3	MYO10	1263.5	14.5937	12.8262
chr5	37.5	5.09683e+07	232.038	8.39471	Q4	ISL1	415110	0.0177586	0
chr5	56	51382129	136.385	4.40859	Q3	ISL1	1319	0.0177586	0
chr5	163.5	5.13851e+07	213.747	5.02562	Q4	ISL1	-395.5	0.0177586	0
chr5	49	55174916	156.658	11.1712	Q3	CDC20B	-1740	0	0
chr5	116	73445436	148.253	13.9568	Q3	FOXD1	3340	1.77482	28.6469
chr5	130.5	7.34505e+07	173.305	22.7235	Q3	FOXD1	-1696.5	1.77482	28.6469
chr5	212	78016418	203.455	47.4472	Q4	TBCA	-240080	1.55735	1.75495
chr5	27.5	8.81433e+07	278.87	26.5446	Q4	TMEM161B	103080	0.927419	1.45467
chr5	100	88663550	195.983	15.8387	Q4	MEF2C	121960	0.0575695	1.07115
chr5	114.5	9.35737e+07	125.736	6.24109	Q3	NR2F1	9497.5	0.0316968	32.4136
chr5	210.5	9.3587e+07	223.611	0.936979	Q4	NR2F1	145.5	0.0316968	32.4136
chr5	78	93594224	152.543	18.9689	Q3	NR2F1	-7123	0.0316968	32.4136
chr5	130	123091937	363.032	22.5276	Q4	PRDM6	6556	0.0935932	0.0476631
chr5	134.5	1.35032e+08	206.313	14.6168	Q4	PITX1	1790.5	0.148761	6.13542
chr5	35	140110173	408.801	44.2664	Q4	NRG2	-66499	0.0245973	0.0236212
chr5	26.5	1.46345e+08	115.81	12.7094	Q3	POU4F3	-6499.5	0.0499855	0.0840031
chr5	26	154474882	242.051	7.75522	Q4	HAND1	3326	0.0934854	0
chr5	65	154483799	170.847	15.9741	Q3	HAND1	-5573	0.0934854	0
chr5	7	173243597	113.16	11.0278	Q3	NKX2-5	-8277	1.55164	0
chr6	98.5	1.37922e+06	127.683	11.0765	Q3	FOXF2	10359.5	0.162093	13.6203
chr6	8.5	1.61267e+06	210.645	10.2848	Q4	FOXC1	-2752.5	0.389378	18.6963
chr6	15	5998711	168.066	3.44548	Q3	NRN1	5313	0	0
chr6	44	10384540	141.963	28.967	Q3	TFAP2A	27850	0.0580001	2.5776
chr6	0	10410677	163.967	45.9166	Q3	TFAP2A	1713	0.0580001	2.5776
chr6	101	27287814	111.738	6.31219	Q3	LOC105375107	24355	0	0
chr6	223.5	2.75584e+07	111.001	13.9082	Q3	ZNF184	-85296.5	2.45821	3.10016
chr6	42	28208542	165.912	1.95817	Q3	ZSCAN9	16160	2.14325	2.58794
chr6	92	50819359	123.361	0.104813	Q3	TFAP2B	-488	0	0
chr6	87	50847102	242.647	16.6549	Q4	TFAP2B	-28231	0	0
chr6	267	84771981	222.724	8.2838	Q4	NT5E	678102	0.0217857	270.312
chr6	73.5	9.88263e+07	208.65	27.7839	Q4	POU3F2	8234.5	0.299968	0.0121473
chr6	29.5	9.88371e+07	258.688	7.78527	Q4	POU3F2	-2521.5	0.299968	0.0121473
chr6	37.5	9.88422e+07	186.659	29.6197	Q4	POU3F2	-7636.5	0.299968	0.0121473
chr6	183	100456626	110.026	1.88682	Q3	SIM1	7829	0.0910475	0
chr6	210.5	1.00462e+08	246.34	13.5879	Q4	SIM1	2375.5	0.0910475	0
chr6	25	105995698	183.363	36.7924	Q3	PRDM1	51031	0.113427	1.5068
chr6	43	111480402	161.918	1.25886	Q3	REV3L	-880	0.976211	14.2824
chr6	267	117269603	122.637	7.32692	Q3	VGLL2	-3862	0	0
chr6	79	133243856	224.847	29.3044	Q4	EYA4	-2203	0.0200281	4.0474
chr6	62	133892190	236.965	6.63998	Q4	TCF21	-3077	0.105072	16.4762
chr6	68.5	1.37487e+08	128.99	8.41277	Q3	OLIG3	7233.5	0.659166	0
chr6	81	137492773	142.592	25.6248	Q3	OLIG3	1620	0.659166	0
chr6	37.5	1.37495e+08	162.95	32.7174	Q3	OLIG3	-883.5	0.659166	0
chr6	102	137498913	177.369	5.66351	Q3	OLIG3	-4520	0.659166	0
chr6	78.5	1.65666e+08	134.403	13.4648	Q3	PDE10A	-2453.5	0.495944	0.16601
chr7	164.5	1.22861e+06	448.996	9.84841	Q4	UNCX	4260.5	0	0
chr7	39	1237372	238.378	43.793	Q4	UNCX	-4500	0	0
chr7	115.5	8.44068e+06	155.638	16.6488	Q3	NXPH1	-7071.5	0.0291431	0
chr7	179	17300138	113.714	11.195	Q3	AHR	-1486	1.07346	18.9897
chr7	241	19113161	234.016	13.0773	Q4	TWIST1	4474	1.33239	5.41241
chr7	29.5	2.07929e+07	340.474	12.9549	Q4	SP8	-6051.5	14.2881	0
chr7	18	25853592	327.145	9.095	Q4	NFE2L3	298606	39.1219	4.2007
chr7	63.5	2.5856e+07	375.649	3.80839	Q4	NFE2L3	296206	39.1219	4.2007
chr7	27.5	2.58604e+07	508.823	85.7611	Q4	NFE2L3	291766	39.1219	4.2007
chr7	82.5	2.58633e+07	623.07	137.218	Q4	NFE2L3	288886	39.1219	4.2007
chr7	139.5	2.68572e+07	343.507	19.6695	Q4	SKAP2	540.5	0.442671	5.18428
chr7	44	26863070	198.936	11.533	Q4	SKAP2	-5348	0.442671	5.18428
chr7	149.5	2.71005e+07	395.829	1.64319	Q4	HOXA2	2170.5	0.00830748	2.03833
chr7	24.5	2.71128e+07	313.342	3.26431	Q4	HOXA3	1019.5	0.00872457	2.62451
chr7	148	27187422	150.73	7.40922	Q3	HOXA11	-2191	0	0
chr7	43	27194012	238.161	21.9162	Q4	HOXA13	6078	0.0120381	0
chr7	45	27197763	271.315	18.2147	Q4	HOXA13	2327	0.0120381	0
chr7	110.5	2.7206e+07	205.817	21.7019	Q4	HOXA13	-5926.5	0.0120381	0
chr7	25.5	2.72251e+07	257.629	1.67304	Q4	EVX1	17718.5	0.138692	0
chr7	59.5	2.72423e+07	237.833	8.37592	Q4	EVX1	532.5	0.138692	0
chr7	173.5	2.72512e+07	262.1	6.50461	Q4	EVX1	-8374.5	0.138692	0
chr7	109	35252878	287.79	6.20212	Q4	TBX20	1221	0	0
chr7	167	65510532	242.645	54.4666	Q4	ZNF92	-136677	16.4473	3.66922
chr7	182.5	9.28379e+07	205.924	12.126	Q4	CDK6	-1309.5	3.01639	26.4729
chr7	25	96992135	149.691	7.09191	Q3	DLX6	13418	0.126043	0
chr7	113.5	9.69977e+07	160.854	5.61929	Q3	DLX6	7824.5	0.126043	0
chr7	211.5	9.70043e+07	208.008	6.07055	Q4	DLX6	1300.5	0.126043	0
chr7	90	114082719	137.603	24.6064	Q3	FOXP2	3608	0.104429	0.506246
chr7	21.5	1.22303e+08	351.31	18.3644	Q4	FEZF1	1750.5	0.373051	0
chr7	44	123533327	145.732	14.9179	Q3	IQUB	-135	0.0147449	0.0371693
chr7	116	129783591	204.631	27.499	Q4	NRF1	-153523	5.01956	1.92238
chr7	37.5	1.30735e+08	286.268	49.8334	Q4	KLF14	-1028.5	0.0399208	0.0335445
chr7	66.5	1.36872e+08	117.096	10.7011	Q3	CHRM2	-2468.5	0	27.905
chr7	189	155377229	157.498	5.87384	Q3	EN2	80900	0.0261043	0.0146232
chr7	70	155456639	154.967	29.3355	Q3	EN2	1490	0.0261043	0.0146232
chr7	80	155465316	207.566	2.51185	Q4	EN2	-7187	0.0261043	0.0146232
chr7	143	155511707	339.302	35.4264	Q4	CNPY1	-1546	0	0
chr7	73.5	1.57005e+08	119.848	3.60203	Q3	MNX1	4658.5	0	0.0189923
chr7	172.5	1.5702e+08	256.396	19.5732	Q4	MNX1	-9674.5	0	0.0189923
chr7	109.5	1.57688e+08	290.205	13.6709	Q4	DNAJB6	-350296	16.0503	8.64727
chr8	89	26048913	317.86	20.7674	Q4	EBF2	-3501	0.0909526	1.48775
chr8	26	53876549	142.99	10.4988	Q3	RGS20	4323	0.111134	2.76754
chr8	153	54456544	320.136	14.3601	Q4	SOX17	1391	0	0
chr8	232.5	5.44653e+07	277.917	25.5709	Q4	LOC100129098	5135.5	0	0
chr8	212.5	6.06545e+07	156.244	28.4462	Q3	CHD7	24247.5	10.1289	0.193348
chr8	170.5	6.43678e+07	204.005	28.5535	Q4	BHLHE22	212612	0.217408	0
chr8	68.5	6.45791e+07	167.122	4.71893	Q3	BHLHE22	1220.5	0.217408	0
chr8	33.5	6.69606e+07	182.991	28.9217	Q3	TCF24	1944.5	0.590828	0.101318
chr8	6	70072730	154.974	38.8886	Q3	PRDM14	-1479	37.9587	0
chr8	42.5	7.15553e+07	301.988	30.8639	Q4	EYA1	-7183.5	0.453476	0.0157132
chr8	106	71559125	141.89	4.68037	Q3	EYA1	-11022	0.453476	0.0157132
chr8	0.5	7.66751e+07	260.005	28.8033	Q4	ZFHX4	6070.5	0.0880793	9.07064
chr8	113	76684247	114.902	1.18353	Q3	ZFHX4	-466	0.0880793	9.07064
chr8	49	96155799	119.656	7.05878	Q3	GDF6	5006	0.0944868	0.0443135
chr8	140	98943207	236.498	14.4047	Q4	STK3	-598	0.646709	1.43225
chr8	4	98946242	238.42	16.0374	Q4	OSR2	-1797	0.00343545	0.0606212
chr9	6.5	112806	197.671	36.6247	Q4	FOXD4	5610.5	0	0
chr9	5	114896	124.214	5.02782	Q3	FOXD4	3520	0	0
chr9	6.5	116092	113.158	0.560574	Q3	FOXD4	2324.5	0	0
chr9	17	843539	277.458	18.9311	Q4	DMRT1	-243	0.0800309	0
chr9	157.5	969010	124.212	5.43924	Q3	DMRT3	7645.5	0.232426	0
chr9	148.5	2.01388e+06	117.68	2.17586	Q3	DMRT2	-960898	0.119322	0
chr9	204	2019893	158.084	32.8904	Q3	SMARCA2	2052	1.59567	5.77411
chr9	62.5	1.43496e+07	203.599	32.8628	Q4	NFIB	-27232.5	0.59089	0.287454
chr9	128.5	1.75804e+07	128.582	24.125	Q3	SH3GL2	-1342.5	0.844763	0.051006
chr9	258.5	2.19732e+07	261.992	4.43374	Q4	CDKN2A	1662.5	0.0442159	1.21514
chr9	120	21989129	195.903	32.0042	Q4	CDKN2A	5262	0.0442159	1.21514
chr9	21	23823870	117.25	6.78085	Q3	ELAVL2	-739	1.52687	0.0275912
chr9	7	23830796	127.622	14.6259	Q3	ELAVL2	-4557	1.52687	0.0275912
chr9	6	64775626	122.443	25.9319	Q3	LOC107987067	-55745	NA	NA
chr9	27	74501574	118.218	18.6051	Q3	RORB	-4239	0.270496	0
chr9	11	77013820	128.985	2.99222	Q3	FOXB2	5835	0.795958	0
chr9	13	77021540	283.688	4.03697	Q4	FOXB2	-1885	0.795958	0
chr9	141	84140958	166.317	22.1308	Q3	RMI1	-145908	19.7673	4.19503
chr9	135	90802635	134.666	13.3482	Q3	SYK	-703	0.114713	0
chr9	14	91422610	148.948	12.4862	Q3	NFIL3	-482	3.48326	15.0295
chr9	86.5	9.78514e+07	276.727	21.1067	Q4	FOXE1	1836.5	0.153639	0.186477
chr9	18.5	9.79821e+07	135.253	11.0651	Q3	HEMGN	-37279.5	0	0
chr9	76.5	1.05693e+08	151.411	2.37967	Q3	TMEM38B	1140.5	5.3938	2.22012
chr9	99.5	1.2222e+08	193.05	43.0504	Q4	LHX6	1289.5	0.783997	0
chr9	47.5	1.24017e+08	152.967	13.8198	Q3	LHX2	-4790.5	2.92067	0
chr9	58	124768783	214.634	4.16471	Q4	NR6A1	2475	27.3189	0.041591
chr9	156	126618482	212.73	20.4823	Q4	LMX1B	-4554	0.0202685	0.0255467
chr9	162	126625016	228.742	19.6333	Q4	LMX1B	-11088	0.0202685	0.0255467
chr9	167	128392216	154.945	10.7587	Q3	CERCAM	13778	0.256349	4.27061
chrX	51.5	2.50039e+07	190.262	12.6448	Q4	ARX	12087.5	0	0
chrX	53	25014819	144.839	52.0598	Q3	ARX	1145	0	0
chrX	51.5	1.04253e+08	127.454	11.1745	Q3	ESX1	1475.5	0	0
