## Supplementary tables for "DNA elements tether canonical Polycomb Repressive Complex 1 to human genes": Table_S2.xlsx

### Sheet: PTE target genes (NT2, TIG3, an
Table S2. List of genes with high-confidence PTE
Gene	Phenotype (OMIM number)	Gene transcription in NT2-D1 (RPKM)	Transcription quartile in NT2-D1	Gene transcription in TIG-3 (RPKM)	Transcription quartile in TIG-3	Number of PTEs
NR2F2	46,XX sex reversal 5 (618901); Congenital heart defects, multiple types, 4 (615779)	0.0338445	Q1	51.015	Q4	5
MEIS1	no assosiated desease in OMIM	0.0412129	Q1	25.3909	Q4	5
TBX5	Holt-Oram syndrome (142900)	0.406347	Q2	20.9589	Q4	4
NFE2L3	no assosiated desease in OMIM	39.1219	Q4	4.2007	Q3	4
PAX6	Aniridia (106210); Anterior segment dysgenesis 5, multiple subtypes (604229); Cataract with late-onset corneal dystrophy (106210); Foveal hypoplasia 1 (136520); Keratitis (148190); Optic nerve hypoplasia (165550)	0.16732	Q2	0.0733538	Q2	4
OLIG3	no assosiated desease in OMIM	0.659166	Q2	0	Q1	4
IGF1R	Insulin-like growth factor I, resistance to (270450)	7.02364	Q4	10.8551	Q4	4
PITX2	Anterior segment dysgenesis 4 (137600); Axenfeld-Rieger syndrome, type 1 (180500); Ring dermoid of cornea (180550)	0.141057	Q2	1.9303	Q3	4
HOXA13	Hand-foot-uterus syndrome (140000)	0.0120381	Q1	0	Q1	4
HAND2	no assosiated desease in OMIM	0.0623763	Q1	0.188688	Q2	4
ZIC4	no assosiated desease in OMIM	0.026388	Q1	0	Q1	4
IGF2BP1	no assosiated desease in OMIM	54.4893	Q4	9.09252	Q4	3
SPAG6	no assosiated desease in OMIM	0.0745995	Q2	0	Q1	3
MECOM	Radioulnar synostosis with amegakaryocytic thrombocytopenia 2 (616738)	0.0463613	Q1	4.07015	Q3	3
SHOX2	no assosiated desease in OMIM	0	Q1	0.222945	Q2	3
ZFHX4	no assosiated desease in OMIM	0.0880793	Q2	9.07064	Q4	3
EN2	no assosiated desease in OMIM	0.0261043	Q1	0.0146232	Q1	3
FOXD4	no assosiated desease in OMIM	0	Q1	0	Q1	3
CDKN2A	{Melanoma and neural system tumor syndrome} (155755); {Melanoma, cutaneous malignant, 2} (155601); {Melanoma-pancreatic cancer syndrome} (606719)	0.0442159	Q1	1.21514	Q2	3
EBF3	Hypotonia, ataxia, and delayed development syndrome (617330)	0.0794749	Q2	1.27046	Q2	3
DLX6	no assosiated desease in OMIM	0.126043	Q2	0	Q1	3
ISL1	no assosiated desease in OMIM	0.0177586	Q1	0	Q1	3
NR2F1	Bosch-Boonstra-Schaaf optic atrophy syndrome (615722)	0.0316968	Q1	32.4136	Q4	3
ISL2	no assosiated desease in OMIM	0.0282693	Q1	0.35631	Q2	3
TFAP2A	Branchiooculofacial syndrome (113620)	0.0580001	Q1	2.5776	Q3	3
MEIS2	Cleft palate, cardiac defects, and mental retardation (600987)	0.225741	Q2	8.64587	Q4	3
GATA6	Atrial septal defect 9 (614475); Atrioventricular septal defect 5 (614474); Pancreatic agenesis and congenital heart defects (600001); Persistent truncus arteriosus (217095); Tetralogy of Fallot (187500)	0.140822	Q2	0.40758	Q2	3
POU3F2	no assosiated desease in OMIM	0.299968	Q2	0.0121473	Q1	3
EMX1	no assosiated desease in OMIM	0.083486	Q2	0	Q1	3
BARHL2	no assosiated desease in OMIM	0	Q1	0	Q1	3
EVX1	no assosiated desease in OMIM	0.138692	Q2	0	Q1	3
DLX1	no assosiated desease in OMIM	0.0495869	Q1	0.208333	Q2	3
FOXB1	no entry in OMIM	0.749165	Q2	0	Q1	3
SIM1	no assosiated desease in OMIM	0.0910475	Q2	0	Q1	3
SIX3	Holoprosencephaly 2 (157170); Schizencephaly (269160)	0.126913	Q2	0	Q1	3
SP9	no assosiated desease in OMIM	0	Q1	0	Q1	3
LMX1B	Focal segmental glomerulosclerosis 10 (256020); Nail-patella syndrome (161200)	0.0202685	Q1	0.0255467	Q2	3
LOC100509620	no entry in OMIM	0	Q1	0	Q1	3
EN1	no assosiated desease in OMIM	0.00997347	Q1	0	Q1	3
LHX9	no assosiated desease in OMIM	0	Q1	0	Q1	3
SOX1	no assosiated desease in OMIM	0.0503383	Q1	0	Q1	3
FOXG1	Rett syndrome, congenital variant (613454)	0.0552865	Q1	3.40676	Q3	3
OTX1	no assosiated desease in OMIM	0	Q1	0	Q1	3
SIX1	Branchiootic syndrome 3 (608389); Deafness, autosomal dominant 23 (605192)	0.0329826	Q1	35.3082	Q4	2
PHOX2B	Central hypoventilation syndrome, congenital, 1, with or without Hirschsprung disease (209880); Neuroblastoma with Hirschsprung disease (613013); {Neuroblastoma, susceptibility to, 2} (613013)	0	Q1	0	Q1	2
SOX14	no assosiated desease in OMIM	0	Q1	0	Q1	2
MSX1	Ectodermal dysplasia 3, Witkop type (189500); Orofacial cleft 5 (608874); Tooth agenesis, selective, 1, with or without orofacial cleft (106600)	0.106593	Q2	1.81694	Q3	2
TTC6	no entry in OMIM	0.00419265	Q1	0.0493217	Q2	2
GSX1	no assosiated desease in OMIM	0	Q1	0	Q1	2
SKAP1	no assosiated desease in OMIM	0.010446	Q1	0.0175551	Q1	2
ANP32A	no assosiated desease in OMIM	42.486	Q4	7.70748	Q4	2
FOXB2	no entry in OMIM	0.795958	Q2	0	Q1	2
HOXD8	no assosiated desease in OMIM	0.0224735	Q1	0	Q1	2
ARX	Developmental and epileptic encephalopathy 1 (308350); Hydranencephaly with abnormal genitalia (300215); Intellectual developmental disorder, X-linked 29 (300419); Lissencephaly, X-linked 2 (300215); Partington syndrome (309510); Proud syndrome (300004)	0	Q1	0	Q1	2
SATB2	Glass syndrome (612313)	2.28116	Q3	1.69852	Q3	2
NFIX	Malan syndrome (614753); Marshall-Smith syndrome (602535)	0.0872071	Q2	11.7355	Q4	2
PAX3	Craniofacial-deafness-hand syndrome (122880); Rhabdomyosarcoma 2, alveolar (268220); Waardenburg syndrome, type 1 (193500); Waardenburg syndrome, type 3 (148820)	0.0769924	Q2	0	Q1	2
NKX2-4	no assosiated desease in OMIM	0.474414	Q2	0	Q1	2
OLIG2	no assosiated desease in OMIM	1.33791	Q2	0	Q1	2
IRX5	Hamamy syndrome (611174)	0.10183	Q2	0.0180137	Q1	2
RUNX1	Leukemia, acute myeloid (601626); Platelet disorder, familial, with associated myeloid malignancy (601399)	0.448004	Q2	8.50544	Q4	2
SIM2	no assosiated desease in OMIM	0.16797	Q2	0.757515	Q2	2
ELAVL2	no assosiated desease in OMIM	1.52687	Q3	0.0275912	Q2	2
EOMES	no assosiated desease in OMIM	0.419714	Q2	0	Q1	2
FOXF1	Alveolar capillary dysplasia with misalignment of pulmonary veins (265380)	0.0230612	Q1	26.0243	Q4	2
KCTD1	Scalp-ear-nipple syndrome (181270)	1.23991	Q2	1.85482	Q3	2
SHCBP1L	no assosiated desease in OMIM	0	Q1	0.0209919	Q1	2
POU3F3	Snijders Blok-Fisher syndrome (618604)	0	Q1	0	Q1	2
NKX6-1	no assosiated desease in OMIM	0.346554	Q2	4.59625	Q3	2
HLX	no assosiated desease in OMIM	0.129624	Q2	1.16545	Q2	2
MEF2C	Chromosome 5q14.3 deletion syndrome (613443); Neurodevelopmental disorder with hypotonia, stereotypic hand movements, and impaired language (613443)	0.0575695	Q1	1.07115	Q2	2
HMX2	no assosiated desease in OMIM	0	Q1	0	Q1	2
EMX2	Schizencephaly (269160)	0.0510038	Q1	0	Q1	2
EYA1	Anterior segment anomalies with or without cataract (602588); Branchiootic syndrome 1 (602588); Branchiootorenal syndrome 1, with or without cataracts (113650)	0.453476	Q2	0.0157132	Q1	2
LBX1	no assosiated desease in OMIM	0	Q1	0	Q1	2
HAND1	no assosiated desease in OMIM	0.0934854	Q2	0	Q1	2
NRF1	no assosiated desease in OMIM	5.01956	Q3	1.92238	Q3	2
GATA3	Hypoparathyroidism, sensorineural deafness, and renal dysplasia (146255)	0.985305	Q2	0.0745881	Q2	2
PROX1	no assosiated desease in OMIM	0.411386	Q2	0.0354541	Q2	2
FOXD1	no assosiated desease in OMIM	1.77482	Q3	28.6469	Q4	2
CRYBG1	no assosiated desease in OMIM	0.736597	Q2	2.71862	Q3	2
TFAP2B	Char syndrome (169100); Patent ductus arteriosus 2 (617035)	0	Q1	0	Q1	2
LHX8	no assosiated desease in OMIM	0.0454833	Q1	0	Q1	2
HOXA11	Radioulnar synostosis with amegakaryocytic thrombocytopenia 1 (605432)	0	Q1	0	Q1	2
UBE2W	no assosiated desease in OMIM	2.3258	Q3	2.68496	Q3	2
DMRTA2	no assosiated desease in OMIM	0	Q1	0	Q1	2
SKAP2	no assosiated desease in OMIM	0.442671	Q2	5.18428	Q4	2
UNCX	no entry in OMIM	0	Q1	0	Q1	2
MNX1	Currarino syndrome (176450)	0	Q1	0.0189923	Q1	2
VAX1	no assosiated desease in OMIM	0.0102078	Q1	0	Q1	2
BSX	no assosiated desease in OMIM	0.0420818	Q1	0	Q1	2
PTHLH	Brachydactyly, type E2 (613382)	0	Q1	0.212162	Q2	2
FOXD4L1	no assosiated desease in OMIM	0	Q1	0	Q1	2
BHLHE22	no assosiated desease in OMIM	0.217408	Q2	0	Q1	2
LRBA	Immunodeficiency, common variable, 8, with autoimmunity (614700)	3.01056	Q3	6.17023	Q4	2
HOXC4	no assosiated desease in OMIM	0	Q1	0	Q1	2
CNPY1	no assosiated desease in OMIM	0	Q1	0	Q1	1
STK3	no assosiated desease in OMIM	0.646709	Q2	1.43225	Q3	1
LOC100129098	no entry in OMIM	0	Q1	0	Q1	1
SMARCA2	Blepharophimosis-impaired intellectual development syndrome (619293); Nicolaides-Baraitser syndrome (601358)	1.59567	Q3	5.77411	Q4	1
ZNF92	no assosiated desease in OMIM	16.4473	Q4	3.66922	Q3	1
FOXE1	Bamforth-Lazarus syndrome (241850); {Thyroid cancer, nonmedullary, 4} (616534)	0.153639	Q2	0.186477	Q2	1
CHD7	CHARGE syndrome (214800); Hypogonadotropic hypogonadism 5 with or without anosmia (612370)	10.1289	Q4	0.193348	Q2	1
TBX20	Atrial septal defect 4 (611363)	0	Q1	0	Q1	1
SH3GL2	no assosiated desease in OMIM	0.844763	Q2	0.051006	Q2	1
NFIL3	no assosiated desease in OMIM	3.48326	Q3	15.0295	Q4	1
TCF24	no entry in OMIM	0.590828	Q2	0.101318	Q2	1
HOXA3	no assosiated desease in OMIM	0.00872457	Q1	2.62451	Q3	1
HOXA2	Microtia with or without hearing impairment (AD) (612290)	0.00830748	Q1	2.03833	Q3	1
PRDM14	no assosiated desease in OMIM	37.9587	Q4	0	Q1	1
GDF6	Klippel-Feil syndrome 1, autosomal dominant (118100); Leber congenital amaurosis 17 (615360); Microphthalmia with coloboma 6, digenic (613703); Microphthalmia, isolated 4 (613094); Multiple synostoses syndrome 4 (617898)	0.0944868	Q2	0.0443135	Q2	1
DNAJB6	Muscular dystrophy, limb-girdle, autosomal dominant 1 (603511)	16.0503	Q4	8.64727	Q4	1
CDK6	no assosiated desease in OMIM	3.01639	Q3	26.4729	Q4	1
OSR2	no assosiated desease in OMIM	0.00343545	Q1	0.0606212	Q2	1
EBF2	no assosiated desease in OMIM	0.0909526	Q2	1.48775	Q3	1
RGS20	no assosiated desease in OMIM	0.111134	Q2	2.76754	Q3	1
DMRT3	no assosiated desease in OMIM	0.232426	Q2	0	Q1	1
DMRT1	no assosiated desease in OMIM	0.0800309	Q2	0	Q1	1
CHRM2	no assosiated desease in OMIM	0	Q1	27.905	Q4	1
DMRT2	no assosiated desease in OMIM	0.119322	Q2	0	Q1	1
KLF14	no assosiated desease in OMIM	0.0399208	Q1	0.0335445	Q2	1
LOC107987067	no entry in OMIM		Q0		Q0	1
SOX17	Vesicoureteral reflux 3 (613674)	0	Q1	0	Q1	1
SYK	Immunodeficiency 82 with systemic inflammation (619381)	0.114713	Q2	0	Q1	1
IQUB	no entry in OMIM	0.0147449	Q1	0.0371693	Q2	1
RORB	{Epilepsy, idiopathic generalized, susceptibility to, 15} (618357)	0.270496	Q2	0	Q1	1
FEZF1	Hypogonadotropic hypogonadism 22, with or without anosmia (616030)	0.373051	Q2	0	Q1	1
FOXP2	Speech-language disorder-1 (602081)	0.104429	Q2	0.506246	Q2	1
NFIB	Macrocephaly, acquired, with impaired intellectual development (618286)	0.59089	Q2	0.287454	Q2	1
RMI1	no assosiated desease in OMIM	19.7673	Q4	4.19503	Q3	1
TP73	Ciliary dyskinesia, primary, 47, and lissencephaly (619466)	0.347265	Q2	0.0534593	Q2	1
ALX1	Frontonasal dysplasia 3 (613456)	2.46472	Q3	0.147932	Q2	1
HEMGN	no assosiated desease in OMIM	0	Q1	0	Q1	1
KRT27	no assosiated desease in OMIM	0	Q1	0	Q1	1
IGF2BP2	{Diabetes mellitus, noninsulin-dependent, susceptibility to} (125853)	10.3076	Q4	22.146	Q4	1
PFN2	no assosiated desease in OMIM	68.2029	Q4	48.7029	Q4	1
RAD21L1	no assosiated desease in OMIM	0.0202431	Q1	0	Q1	1
CHN1	Duane retraction syndrome 2 (604356)	10.1015	Q4	10.8666	Q4	1
SEPTIN10	no assosiated desease in OMIM	12.3003	Q4	7.79117	Q4	1
HNRNPLL	no assosiated desease in OMIM	11.4239	Q4	5.25725	Q4	1
ANKRD29	no entry in OMIM	0.218825	Q2	0.0668631	Q2	1
EMILIN2	no assosiated desease in OMIM	2.0983	Q3	0.164492	Q2	1
NRG4	no assosiated desease in OMIM	0.477777	Q2	0.452354	Q2	1
TMEM38B	Osteogenesis imperfecta, type XIV (615066)	5.3938	Q3	2.22012	Q3	1
NEO1	no assosiated desease in OMIM	8.85843	Q4	9.63398	Q4	1
ONECUT1	no assosiated desease in OMIM	1.02893	Q2	0	Q1	1
PTPN21	no assosiated desease in OMIM	1.26995	Q2	7.5729	Q4	1
ESR2	no assosiated desease in OMIM	0.147799	Q2	0.105563	Q2	1
SYNE2	Emery-Dreifuss muscular dystrophy 5, autosomal dominant (612999)	2.54131	Q3	1.29267	Q2	1
FERMT2	no assosiated desease in OMIM	17.1691	Q4	50.3271	Q4	1
NDFIP2	no assosiated desease in OMIM	4.47473	Q3	4.96262	Q4	1
RXFP2	no assosiated desease in OMIM	0	Q1	0	Q1	1
SMIM14	no entry in OMIM	3.62901	Q3	6.53137	Q4	1
ADGRV1	Usher syndrome, type 2C (605472); Usher syndrome, type 2C, GPR98/PDZD7 digenic (605472)	1.50511	Q3	0.00509449	Q1	1
RGMB	no assosiated desease in OMIM	2.70534	Q3	37.764	Q4	1
ZNF608	no entry in OMIM	8.39701	Q4	4.88574	Q4	1
NKAP	Intellectual developmental disorder, X-linked, syndromic, Hackman-Di Donato type (301039)	7.73482	Q4	7.97153	Q4	1
MAGED2	Bartter syndrome, type 5, antenatal, transient (300971)	39.8214	Q4	32.8952	Q4	1
PTCH1	Basal cell carcinoma, somatic (605462); Basal cell nevus syndrome (109400); Holoprosencephaly 7 (610828)	7.91535	Q4	1.81586	Q3	1
IFNA2	no assosiated desease in OMIM	0	Q1	0	Q1	1
EXT1	Chondrosarcoma (215300); Exostoses, multiple, type 1 (133700)	5.12121	Q3	35.6659	Q4	1
MMP16	no assosiated desease in OMIM	0.955122	Q2	5.12536	Q4	1
MOS	no assosiated desease in OMIM	0	Q1	0	Q1	1
TEX15	Spermatogenic failure 25 (617960)	2.17241	Q3	0.131454	Q2	1
EXTL3	Immunoskeletal dysplasia with neurodevelopmental abnormalities (617425)	17.7971	Q4	5.77896	Q4	1
MTUS1	no assosiated desease in OMIM	2.13256	Q3	0.154401	Q2	1
CACNA2D1	no assosiated desease in OMIM	2.77963	Q3	4.40166	Q3	1
FERD3L	no assosiated desease in OMIM	0	Q1	0	Q1	1
PHACTR2	no assosiated desease in OMIM	5.59341	Q3	13.9604	Q4	1
IL20RA	no assosiated desease in OMIM	0.280456	Q2	0	Q1	1
MYO6	Deafness, autosomal dominant 22 (606346); Deafness, autosomal dominant 22, with hypertrophic cardiomyopathy (606346); Deafness, autosomal recessive 37 (607821)	2.56218	Q3	3.94087	Q3	1
RUNX2	Cleidocranial dysplasia (119600); Cleidocranial dysplasia, forme fruste, dental anomalies only (119600); Cleidocranial dysplasia, forme fruste, with brachydactyly (119600); Metaphyseal dysplasia with maxillary hypoplasia with or without brachydactyly (156510)	0.0669957	Q1	3.95941	Q3	1
DSP	Arrhythmogenic right ventricular dysplasia 8 (607450); Cardiomyopathy, dilated, with woolly hair and keratoderma (605676); Dilated cardiomyopathy with woolly hair, keratoderma, and tooth agenesis (615821); Epidermolysis bullosa, lethal acantholytic (609638); Keratosis palmoplantaris striata II (612908); Skin fragility-woolly hair syndrome (607655)	6.25251	Q3	8.39599	Q4	1
FLT1	no assosiated desease in OMIM	3.78261	Q3	1.17411	Q2	1
ARHGEF12	no assosiated desease in OMIM	4.80843	Q3	18.3924	Q4	1
SESN3	no assosiated desease in OMIM	4.98348	Q3	0.473249	Q2	1
TNFRSF11A	Osteolysis, familial expansile (174810); Osteopetrosis, autosomal recessive 7 (612301); {Paget disease of bone 2, early-onset} (602080)	0.902268	Q2	0	Q1	1
HOXB13	{Prostate cancer, hereditary, 9} (610997)	0.0875157	Q2	0	Q1	1
HOXB8	no assosiated desease in OMIM	0	Q1	0.273599	Q2	1
ISLR2	no assosiated desease in OMIM	0.205297	Q2	0	Q1	1
ARHGEF7	no assosiated desease in OMIM	5.23594	Q3	3.83314	Q3	1
ZIC5	no assosiated desease in OMIM	9.26984	Q4	0	Q1	1
TWIST1	Craniosynostosis 1 (123100); Robinow-Sorauf syndrome (180750); Saethre-Chotzen syndrome with or without eyelid anomalies (101400); Sweeney-Cox syndrome (617746)	1.33239	Q2	5.41241	Q4	1
BAMBI	no assosiated desease in OMIM	42.8899	Q4	2.15977	Q3	1
FMN2	Intellectual developmental disorder, autosomal recessive 47 (616193)	0.383917	Q2	5.61842	Q4	1
ATF3	no assosiated desease in OMIM	3.46301	Q3	0.598143	Q2	1
TBX15	Cousin syndrome (260660)	1.26781	Q2	0.011455	Q1	1
FNBP1L	no assosiated desease in OMIM	16.7261	Q4	1.88675	Q3	1
POU3F1	no assosiated desease in OMIM	9.5495	Q4	0	Q1	1
ESX1	no entry in OMIM	0	Q1	0	Q1	1
CERCAM	no assosiated desease in OMIM	0.256349	Q2	4.27061	Q3	1
NR6A1	no assosiated desease in OMIM	27.3189	Q4	0.041591	Q2	1
LHX2	no assosiated desease in OMIM	2.92067	Q3	0	Q1	1
LHX6	no assosiated desease in OMIM	0.783997	Q2	0	Q1	1
CBX2	no assosiated desease in OMIM	13.9946	Q4	0.275073	Q2	1
TBR1	Intellectual developmental disorder with autism and speech delay (606053)	0.0278168	Q1	0.031165	Q2	1
BTRC	no assosiated desease in OMIM	3.21506	Q3	6.65908	Q4	1
EVX2	no assosiated desease in OMIM	0.00579357	Q1	0	Q1	1
SFTPD	no assosiated desease in OMIM	0.151052	Q2	0	Q1	1
ENAH	no assosiated desease in OMIM	28.5539	Q4	26.6843	Q4	1
GPR25	no assosiated desease in OMIM	0	Q1	0	Q1	1
S1PR1	no assosiated desease in OMIM	1.05574	Q2	2.60437	Q3	1
HFM1	Premature ovarian failure 9 (615724)	0.313496	Q2	0.0188159	Q1	1
ERRFI1	no assosiated desease in OMIM	23.2757	Q4	13.1691	Q4	1
NR5A1	46, XX sex reversal 4 (617480); 46XY sex reversal 3 (612965); Adrenocortical insufficiency (612964); Premature ovarian failure 7 (612964); Spermatogenic failure 8 (613957)	0.0743565	Q2	0	Q1	1
NKX2-6	Conotruncal heart malformations (217095); Persistent truncus arteriosus (217095)	0	Q1	0	Q1	1
SNX10	Osteopetrosis, autosomal recessive 8 (615085)	7.19065	Q4	0.0297459	Q2	1
LIN28B	no assosiated desease in OMIM	23.127	Q4	0	Q1	1
MAK	Retinitis pigmentosa 62 (614181)	0.183268	Q2	1.64657	Q3	1
BMPR1B	Acromesomelic dysplasia 3 (609441); Brachydactyly, type A1, D (616849); Brachydactyly, type A2 (112600)	0.450674	Q2	1.21514	Q2	1
NKX3-2	Spondylo-megaepiphyseal-metaphyseal dysplasia (613330)	4.2315	Q3	0	Q1	1
SLC6A20	Hyperglycinuria (138500); Iminoglycinuria, digenic (242600)	0.368101	Q2	0.0174257	Q1	1
KCNJ4	no assosiated desease in OMIM	0.347873	Q2	0	Q1	1
TMEFF2	no assosiated desease in OMIM	0.180571	Q2	2.37565	Q3	1
HOXD12	no assosiated desease in OMIM	0.32686	Q2	0	Q1	1
SP8	no assosiated desease in OMIM	14.2881	Q4	0	Q1	1
IRX1	no assosiated desease in OMIM	0.699581	Q2	0	Q1	1
AHR	no assosiated desease in OMIM	1.07346	Q2	18.9897	Q4	1
FZD10	no assosiated desease in OMIM	0.69308	Q2	0	Q1	1
SOX21	no assosiated desease in OMIM	3.89568	Q3	0	Q1	1
POU4F1	Ataxia, intention tremor, and hypotonia syndrome, childhood-onset (619352)	0.116091	Q2	0	Q1	1
KCNRG	no assosiated desease in OMIM	1.09676	Q2	2.29135	Q3	1
MAB21L1	Cerebellar, ocular, craniofacial, and genital syndrome (618479)	0.0203243	Q1	0.239092	Q2	1
URAD	no assosiated desease in OMIM	0	Q1	0	Q1	1
GJA3	Cataract 14, multiple types (601885)	0.302292	Q2	0.410142	Q2	1
CCDC92	no assosiated desease in OMIM	0.461756	Q2	12.878	Q4	1
LOC107983958	no entry in OMIM		Q0		Q0	1
TBX3	Ulnar-mammary syndrome (181450)	0.157496	Q2	29.9245	Q4	1
LHX5	no assosiated desease in OMIM	0.085052	Q2	0	Q1	1
PAH	Phenylketonuria (261600); [Hyperphenylalaninemia, non-PKU mild] (261600)	0.230964	Q2	0	Q1	1
ANKS1B	no assosiated desease in OMIM	0.370766	Q2	0.190905	Q2	1
ATP2B1	no assosiated desease in OMIM	8.75329	Q4	17.5703	Q4	1
HOXC6	no assosiated desease in OMIM	0.0263292	Q1	0	Q1	1
ZIC2	Holoprosencephaly 5 (609637)	26.2509	Q4	0.0164827	Q1	1
INSM2	no assosiated desease in OMIM	0	Q1	0	Q1	1
EPS8	no assosiated desease in OMIM	0.902561	Q2	8.78737	Q4	1
PRTG	no assosiated desease in OMIM	2.8756	Q3	0.331115	Q2	1
FOXC2	Lymphedema-distichiasis syndrome (153400); Lymphedema-distichiasis syndrome with renal disease and diabetes mellitus (153400)	0.201857	Q2	1.32743	Q2	1
IRF8	Immunodeficiency 32A, mycobacteriosis, autosomal dominant (614893); Immunodeficiency 32B, monocyte and dendritic cell deficiency, autosomal recessive (226990)	0.0443898	Q1	0	Q1	1
ZFHX3	Prostate cancer, somatic (176807)	0.475914	Q2	6.45365	Q4	1
BNC1	no assosiated desease in OMIM	0.0619789	Q1	1.43928	Q3	1
UACA	no assosiated desease in OMIM	4.03823	Q3	48.5126	Q4	1
ALDH1A2	no assosiated desease in OMIM	0.0622088	Q1	0	Q1	1
PPP1R13B	no assosiated desease in OMIM	0.633451	Q2	0.486886	Q2	1
NKX2-1	Chorea, hereditary benign (118700); Choreoathetosis, hypothyroidism, and neonatal respiratory distress (610978); {Thyroid cancer, nonmedullary, 1} (188550)	0	Q1	0	Q1	1
GSC	Short stature, auditory canal atresia, mandibular hypoplasia, skeletal abnormalities (602471)	0.198765	Q2	0	Q1	1
VSX2	Microphthalmia with coloboma 3 (610092); Microphthalmia, isolated 2 (610093)	0.0387174	Q1	0	Q1	1
SIX6	Optic disc anomalies with retinal and/or macular dystrophy (212550)	0.180253	Q2	0.0336582	Q2	1
OTX2	Microphthalmia, syndromic 5 (610125); Pituitary hormone deficiency, combined, 6 (613986); Retinal dystrophy, early-onset, with or without pituitary dysfunction (610125)	31.4992	Q4	0	Q1	1
LRFN5	no assosiated desease in OMIM	0.941969	Q2	1.9289	Q3	1
PAX9	Tooth agenesis, selective, 3 (604625)	0.019016	Q1	0.0239681	Q2	1
HOXC11	no assosiated desease in OMIM	0	Q1	0	Q1	1
CCND2	Megalencephaly-polymicrogyria-polydactyly-hydrocephalus syndrome 3 (615938)	94.3076	Q4	0.346916	Q2	1
SLFN11	no assosiated desease in OMIM	0.108748	Q2	7.86311	Q4	1
JAK1	Autoinflammation, immune dysregulation, and eosinophilia (618999)	5.3211	Q3	26.0264	Q4	1
LHX4	Pituitary hormone deficiency, combined, 4 (262700)	0.793908	Q2	1.00906	Q2	1
LMX1A	Deafness, autosomal dominant 7 (601412)	0.0224536	Q1	0	Q1	1
MEF2D	no assosiated desease in OMIM	3.08256	Q3	5.91615	Q4	1
ALX3	Frontonasal dysplasia 1 (136760)	3.03809	Q3	0.470258	Q2	1
GFI1	Neutropenia, severe congenital 2, autosomal dominant (613107)	0.0194672	Q1	0.0245367	Q2	1
AK4	no assosiated desease in OMIM	9.92208	Q4	0.0893158	Q2	1
FOXD3	{Autoimmune disease, susceptibility to, 1} (607836)	5.04975	Q3	0	Q1	1
NR5A2	no assosiated desease in OMIM	1.45233	Q2	0	Q1	1
NFIA	Brain malformations with or without urinary tract defects (613735)	0.449714	Q2	0.215235	Q2	1
CDKN2C	no assosiated desease in OMIM	0.0119215	Q1	5.89019	Q4	1
FOXD2	no assosiated desease in OMIM	0.186411	Q2	0.111504	Q2	1
TAL1	Leukemia, T-cell acute lymphocytic, somatic (613065)	0.104939	Q2	0	Q1	1
DMBX1	no assosiated desease in OMIM	0.117192	Q2	0	Q1	1
RUNX3	no assosiated desease in OMIM	0.572158	Q2	0.253037	Q2	1
BRINP3	no assosiated desease in OMIM	0.0109089	Q1	0.192497	Q2	1
RRP15	no assosiated desease in OMIM	10.608	Q4	4.24713	Q3	1
ALX4	Frontonasal dysplasia 2 (613451); Parietal foramina 2 (609597); {Craniosynostosis 5, susceptibility to} (615529)	0.106277	Q2	0.0297673	Q2	1
SHTN1	no assosiated desease in OMIM	0.836274	Q2	3.72444	Q3	1
WT1	Denys-Drash syndrome (194080); Frasier syndrome (136680); Meacham syndrome (608978); Mesothelioma, somatic (156240); Nephrotic syndrome, type 4 (256370); Wilms tumor, type 1 (194070)	0.06238	Q1	0.0149761	Q1	1
DBX1	no assosiated desease in OMIM	0	Q1	0.0962129	Q2	1
SOX6	Tolchin-Le Caignec syndrome (618971)	0.0157756	Q1	1.95391	Q3	1
CALCA	no assosiated desease in OMIM	0	Q1	0	Q1	1
ARNTL	no assosiated desease in OMIM	0.458269	Q2	3.38008	Q3	1
IGF2	Silver-Russell syndrome 3 (616489)	0.126172	Q2	1.60328	Q3	1
TLX1	no assosiated desease in OMIM	0.0109819	Q1	0	Q1	1
MLLT10	Leukemia, acute myeloid 601626	1.9012	Q3	6.22216	Q4	1
PAX2	Glomerulosclerosis, focal segmental, 7 (616002); Papillorenal syndrome (120330)	0.00697719	Q1	0	Q1	1
NKX2-3	no assosiated desease in OMIM	0	Q1	0	Q1	1
HHEX	no assosiated desease in OMIM	0	Q1	2.76594	Q3	1
ZNF503	no assosiated desease in OMIM	0.0559648	Q1	2.49237	Q3	1
GAD2	no assosiated desease in OMIM	0.180375	Q2	0	Q1	1
BMI1	no assosiated desease in OMIM	1.85603	Q3	4.13957	Q3	1
SPECC1	no assosiated desease in OMIM	4.04124	Q3	14.0084	Q4	1
HOXB3	no assosiated desease in OMIM	0.00664114	Q1	4.81785	Q3	1
NXPH1	no assosiated desease in OMIM	0.0291431	Q1	0	Q1	1
POU4F2	no assosiated desease in OMIM	0	Q1	0	Q1	1
TMEM161B	no assosiated desease in OMIM	0.927419	Q2	1.45467	Q3	1
TBCA	no assosiated desease in OMIM	1.55735	Q3	1.75495	Q3	1
CDC20B	no assosiated desease in OMIM	0	Q1	0	Q1	1
MYO10	no assosiated desease in OMIM	14.5937	Q4	12.8262	Q4	1
PAX7	Myopathy, congenital, progressive, with scoliosis (618578); Rhabdomyosarcoma 2, alveolar (268220)	0	Q1	0	Q1	1
SCRG1	no assosiated desease in OMIM	0	Q1	0.729371	Q2	1
NEUROG2	no assosiated desease in OMIM	0.0258342	Q1	0	Q1	1
PITX1	Clubfoot, congenital, with or without deficiency of long bones and/or mirror-image polydactyly (119800); Liebenberg syndrome (186550)	0.148761	Q2	6.13542	Q4	1
LEF1	Sebaceous tumors, somatic	0.404334	Q2	0.282625	Q2	1
ATOH1	no assosiated desease in OMIM	0.277384	Q2	0	Q1	1
HERC5	no assosiated desease in OMIM	2.11293	Q3	0.398975	Q2	1
GSX2	Diencephalic-mesencephalic junction dysplasia syndrome 2 (618646)	0	Q1	0	Q1	1
SLIT2	no assosiated desease in OMIM	0.54874	Q2	3.33569	Q3	1
MAP3K13	no assosiated desease in OMIM	1.2874	Q2	1.20977	Q2	1
PRDM6	Patent ductus arteriosus 3 (617039)	0.0935932	Q2	0.0476631	Q2	1
NRG2	no assosiated desease in OMIM	0.0245973	Q1	0.0236212	Q2	1
FOXL2	Blepharophimosis, epicanthus inversus, and ptosis, type 1 (110100); Blepharophimosis, epicanthus inversus, and ptosis, type 2 (110100); Premature ovarian failure 3 (608996)	0.435475	Q2	0.102117	Q2	1
NT5E	Calcification of joints and arteries (211800)	0.0217857	Q1	270.312	Q4	1
PDE10A	Dyskinesia, limb and orofacial, infantile-onset (616921); Striatal degeneration, autosomal dominant (616922)	0.495944	Q2	0.16601	Q2	1
TCF21	no assosiated desease in OMIM	0.105072	Q2	16.4762	Q4	1
EYA4	Deafness, autosomal dominant 10 (601316)	0.0200281	Q1	4.0474	Q3	1
VGLL2	no assosiated desease in OMIM	0	Q1	0	Q1	1
REV3L	no assosiated desease in OMIM	0.976211	Q2	14.2824	Q4	1
PRDM1	no assosiated desease in OMIM	0.113427	Q2	1.5068	Q3	1
ZSCAN9	no assosiated desease in OMIM	2.14325	Q3	2.58794	Q3	1
POU4F3	Deafness, autosomal dominant 15 (602459)	0.0499855	Q1	0.0840031	Q2	1
ZNF184	no assosiated desease in OMIM	2.45821	Q3	3.10016	Q3	1
LOC105375107	no entry in OMIM	0	Q1	0	Q1	1
NRN1	no assosiated desease in OMIM	0	Q1	0	Q1	1
FOXC1	Anterior segment dysgenesis 3, multiple subtypes (601631); Axenfeld-Rieger syndrome, type 3 (602482)	0.389378	Q2	18.6963	Q4	1
FOXF2	no assosiated desease in OMIM	0.162093	Q2	13.6203	Q4	1
NKX2-5	Atrial septal defect 7, with or without AV conduction defects (108900); Conotruncal heart malformations, variable (217095); Hypoplastic left heart syndrome 2 (614435); Hypothyroidism, congenital nongoitrous, 5 (25250); Tetralogy of Fallot (187500); Ventricular septal defect 3 (614432)	1.55164	Q3	0	Q1	1
ZIC1	Structural brain anomalies with impaired intellectual development and craniosynostosis (618736)	0.141184	Q2	0	Q1	1
GATA2	Emberger syndrome (614038); Immunodeficiency 21 (614172); {Leukemia, acute myeloid, susceptibility to} (601626); {Myelodysplastic syndrome, susceptibility to} (614286)	0.380648	Q2	1.37172	Q3	1
HOXB4	no assosiated desease in OMIM	0	Q1	9.01098	Q4	1
ZADH2	no entry in OMIM	0.791588	Q2	3.74831	Q3	1
CRIM1	no assosiated desease in OMIM	3.11356	Q3	260.505	Q4	1
NCOA1	no assosiated desease in OMIM	4.0646	Q3	6.63502	Q4	1
OSR1	no assosiated desease in OMIM	0.0391277	Q1	6.09888	Q4	1
TSHZ3	no assosiated desease in OMIM	0.348748	Q2	9.41786	Q4	1
CD70	Lymphoproliferative syndrome 3 (618261)	0.226495	Q2	0	Q1	1
RFX2	no assosiated desease in OMIM	0.152597	Q2	0.792655	Q2	1
ATP8B1	Cholestasis, benign recurrent intrahepatic (243300); Cholestasis, intrahepatic, of pregnancy, 1 (147480); Cholestasis, progressive familial intrahepatic 1 (211600)	0.24143	Q2	10.041	Q4	1
FIGLA	Premature ovarian failure 6 (612310)	0	Q1	0	Q1	1
DSC3	Hypotrichosis and recurrent skin vesicles (613102)	0.316556	Q2	0.599697	Q2	1
CBX8	no assosiated desease in OMIM	0.94586	Q2	1.25239	Q2	1
TBX4	Amelia, posterior, with pelvic and pulmonary hypoplasia syndrome (601360); Ischiocoxopodopatellar syndrome with or without pulmonary arterial hypertension (147891)	0.00700033	Q1	0.0235288	Q2	1
TBX2	Vertebral anomalies and variable endocrine and T-cell dysfunction (618223)	0.00479724	Q1	15.7532	Q4	1
DLX4	no assosiated desease in OMIM	0.127498	Q2	0.0214268	Q1	1
PRAC2	no assosiated desease in OMIM	0.223122	Q2	0	Q1	1
SIX2	no assosiated desease in OMIM	0.0997178	Q2	0	Q1	1
TLX2	no assosiated desease in OMIM	0.109819	Q2	0	Q1	1
IGSF11	no assosiated desease in OMIM	0.915883	Q2	0.0111941	Q1	1
RIPK4	CHAND syndrome (214350); Popliteal pterygium syndrome, Bartsocas-Papas type 1 (263650)	1.12154	Q2	0.0256435	Q2	1
FILIP1L	no assosiated desease in OMIM	0.146306	Q2	31.9638	Q4	1
FRG2C	no entry in OMIM	0.0417016	Q1	0.0560653	Q2	1
PROK2	Hypogonadotropic hypogonadism 4 with or without anosmia (610628)	0.769212	Q2	0	Q1	1
FEZF2	no assosiated desease in OMIM	0.125708	Q2	0	Q1	1
SUSD5	no entry in OMIM	1.27569	Q2	14.7775	Q4	1
MKRN2	no assosiated desease in OMIM	9.07952	Q4	7.90533	Q4	1
OLIG1	no assosiated desease in OMIM	0.129624	Q2	0	Q1	1
MGAT4A	no assosiated desease in OMIM	0.36428	Q2	0.0349824	Q2	1
EYA2	no assosiated desease in OMIM	0.24361	Q2	0.217232	Q2	1
SLC32A1	no assosiated desease in OMIM	0.0573842	Q1	0	Q1	1
NKX2-2	no assosiated desease in OMIM	0.141309	Q2	0	Q1	1
KIZ	Retinitis pigmentosa 69 (615780)	2.75516	Q3	6.15214	Q4	1
MTX2	Mandibuloacral dysplasia progeroid syndrome (619127)	11.4587	Q4	1.90834	Q3	1
PAX8	Hypothyroidism, congenital, due to thyroid dysgenesis or hypoplasia (218700)	0.385044	Q2	1.49189	Q3	1
LOC389895	no entry in OMIM	1.02031	Q2	0	Q1	1
