## Supplementary tables for "DNA elements tether canonical Polycomb Repressive Complex 1 to human genes": Table_S3.xlsx

### Sheet: Sheet1
Table S3. Sequence and name of PCR primers for cloning of the corresponding transgenic constructs.
Construct	Primer name	Sequence
ZIC2 1.8kb PTE	ZIC2_1.8_PTE_F	AGCTGGGTCTAGCACACCTTGAAAATGCACTCTTCC
	ZIC2_1.8_PTE_R	GATCACGAGACTAGCCCAAATAATGCCCCCAGAAG
	ZIC2_trans_F	CCGGGCGTCATGCGCTGTTTTAATTCTGCT
	ZIC2_trans_R	CAGCGCATGACGCCCGGCTCTTTAGGGAAAT
ZIC2 mutTCG PTE	ZIC2_1.8_PTE_F	AGCTGGGTCTAGCACACCTTGAAAATGCACTCTTCC
	ZIC2_1.8_PTE_R	GATCACGAGACTAGCCCAAATAATGCCCCCAGAAG
	ZIC2_mutTCG_2.1	AAACAAAAAAAAAGCAAGCGTTCCAGCC
	ZIC2_mutTCG_1.2	TTGCTTTTTTTTTGTTTGTTTCGCGCATTTC
CCND2 PTE 2xCGmut	CCND2_mutTCG_1.1	CATGAAAAAAAAAGAATATTTAATCACATTGGGAAAGTG
	CCND2_mutTCG_1.2	ATTCTTTTTTTTTCATGGTTTTATTCAGCTGTG
	CCND2_mutTCG_2.1	GATCACGAGACTAGCGCTGCTTCAATTGGCTGCAACT
	CCND2_mutTCG_2.2	AGCTGGGTCTAGCACGTGAGAATCTTCTAAACTGCAAGGG
Lenti-Gateway	Gateway_lenti_F	GATCACGAGACTAGCGCTGCCGTTACTAGTGGATCCATC
	Gateway_lenti_R	AGCTGGGTCTAGCACGTGCGGATCCATCAACCACTTTG
ALX4 PTE	ALX4_1.1	ATCCGGTACCGAATTCGACGTCAACAACCTCTCATC
	ALX4_1.2	TGTTATTCGAGTGTACACTGTTAGTTAGGACG
	ALX4_2.1	GTACACTCGAATAACAATTCTTCCAACTTTCCTCC
	ALX4_2.2	GTGCGGCCGCGAATTCCGGAAAGAGTTGGTGAGAG
DMBX1 PTE	DMBX1 1.1	ATCCGGTACCGAATTCATTCCGAGGCAGAGAGAGCGG
	DMBX1 1.2	TCCTAGCATGAGGCCGCGTCTTCGAGGG
	DMBX1 2.1	CGGCCTCATGCTAGGAACCTTCAGGTGGGTG
	DMBX1 2.2	GTGCGGCCGCGAATTCACAGCCAGGTAGGAACTTGC
ALX3 PTE	ALX3_1.1	ATCCGGTACCGAATTCCCAGCCTCGTGAAAGATCG
	ALX3_1.2	CGGCGACCTTGAGAGGGTAAATGGCAGTCG
	ALX3_2.1	CCTCTCAAGGTCGCCGCGCTCTCCGTTGTT
	ALX3_2.2	GTGCGGCCGCGAATTCTGCCTGTGCGGCAGACTGGC
PAX8 PTE	PAX8_1.1	ATCCGGTACCGAATTCGGGCATACCAAGTTTGACAG
	PAX8_1.2	CCCTGACAGTAGATCTAAAGCCCCATTCCTAAC
	PAX8_2.1	AGATCTACTGTCAGGGAAGTTAGAGACATCG
	PAX8_2.2	GTGCGGCCGCGAATTCGGCTGGACCCTTACTCTCTG
NKX2-3 PTE	NKX2-3_1.1	ATCCGGTACCGAATTCTCTCAGACGGTTTGAAGGTG
	NKX2-3_1.2	GTTTGCCATGATGCCAAATTTTCCTAGATTTTATTTGG
	NKX2-3_2.1	TGGCATCATGGCAAACACATGCAAAACAAAC
	NKX2-3_2.2	GTGCGGCCGCGAATTCAAATGGTGGCAAAGTCCTTG
FOXL2 PTE	FOXL2NB_1.1	ATCCGGTACCGAATTCTGAGGTTCCTACCGCCTG
	FOXL2NB_1.2	ACTATACGTTCCAAGAGTTTGTTCCAAACATTAATAG
	FOXL2NB_2.1	TCTTGGAACGTATAGTTGACTCAAAATCGAAAAGTTTG
	FOXL2NB_2.2	GTGCGGCCGCGAATTCTGCGTTTCCTCCGCTATC
ARID3C PTE	ARID3C-c1.1	ATCCGGTACCGAATTCGAGGGACCGACAGAGACAG
	ARID3C-c1.2	TGTGAGCTGAGGAAGCTATGCGCCTGAAC
	ARID3C-c2.1	GCTTCCTCAGCTCACACGTTCCGTGACATG
	ARID3C-c2.2	GTGCGGCCGCGAATTCCGGTCACTGTTGAAACAAACC
Spacer	Spacer Gateway F	ATCCGGTACCGAATTCCCCTGGAGATGTGTCCATG
	Spacer Gateway R	GTGCGGCCGCGAATTCCTGGTGAAACTGTGAGATAATG
GFI1	GFI1_1.1	ATCCGGTACCGAATTCGCCAAATACTCCCCATTCCTG
	GFI1_1.2	GATTCTACTGAGGGCCGGTTATATCCAG
	GFI1_2.1	GGCCCTCAGTAGAATCCGGCTGGTCTGC
	GFI1_2.2	GTGCGGCCGCGAATTCGGAGAAGGGAGCTGATTCG
SYK	SYK_1.1	ATCCGGTACCGAATTCGTCCAGACGTCTTATGAGCTTAG
	SYK_1.2	ACTTTCGTCAGGGAGAAGGAGGACATCAATG
	SYK_2.1	TCTCCCTGACGAAAGTCCGAGCAGTGCATAG
	SYK_2.2	GTGCGGCCGCGAATTCATCTTCCCACAATCCCTCAG
MSX2	MSX2_1.1	ATCCGGTACCGAATTCACCTGGACCTCCTATGCC
	MSX2_1.2	TCTCTGAGTCGGTGGAGACAAATCGGGAAAG
	MSX2_2.1	TCCACCGACTCAGAGAGCTGGGGAGGGAA
	MSX2_2.2	GTGCGGCCGCGAATTCACAGTCTGCACAGGCCAG
NEUROG1	NEUROG1_1.1	ATCCGGTACCGAATTCCAGACACGGCTTCAAACG
	NEUROG1_1.2	CTTTTTGACTCCATACTCCATTCTTCAGCC
	NEUROG1_2.1	GTATGGAGTCAAAAAGCCCACTGGAGAGG
	NEUROG1_2.2	GTGCGGCCGCGAATTCGCAGCGGTAAGAAGACTGG
IHH	IHH_1.1	ATCCGGTACCGAATTCTGAAGTTGCAAAGGGATAGG
	IHH_1.2	TGCTTTGACTCCACTAGCAAGTTGTTCATCTTC
	IHH_2.1	TAGTGGAGTCAAAGCAGGGATTGAAGCC
	IHH_2.2	GTGCGGCCGCGAATTCTCTGAATGCTAATGCAAGAGAG
KDM5B	KDM5B_1.1	ATCCGGTACCGAATTCGAGACTATTGGGAGGTGGAG
	KDM5B_1.2	GAAGACGACTTGAGCTAATACATGCAGAGCG
	KDM5B_2.1	AGCTCAAGTCGTCTTCACAACCACCATATTGAG
	KDM5B_2.2	GTGCGGCCGCGAATTCCTGGGCTTGACTCTCCATTG
MAFB	MAFB_1.1	ATCCGGTACCGAATTCGCAGGGAAAGAAACGCAATG
	MAFB_1.2	TCTGGAAGGTAGCCTTGTCTTATGGTCAAATTG
	MAFB_2.1	AAGGCTACCTTCCAGAACACTCCTCTGGGG
	MAFB_2.2	GTGCGGCCGCGAATTCAGGAAAGGAGAGGGACTCTGG
TGFA	TGFA_1.1	ATCCGGTACCGAATTCGAGATCCCAGGAATTCAATAGG
	TGFA_1.2	AACCGGGCTATCCCAGCTACACCCTTACC
	TGFA_2.1	CTGGGATAGCCCGGTTCCAAGACTGCCTT
	TGFA_2.2	GTGCGGCCGCGAATTCTTGGAAATGAAGGAGGGATGGG
The nucleotides in blue are the 16nt homology sequence required for In-Fusion cloning.
The nucleotides in red indicate introduced mutations.
