## Supplementary tables for "DNA elements tether canonical Polycomb Repressive Complex 1 to human genes": Table_S4.xlsx

### Sheet: Sheet1
Table S4. List of antibodies used in ChIP
name	company, cat#	host	concentration	µl per ChIP
RING1B	MBL, #D139-3, clone 3-3	mouse monoclonal	1 mg/ml	2
BMI1	SHDS, 8/6/15, clone 1H1	mouse monoclonal	64 µg/ml	5
SUZ12	Cell signaling, #3737P	rabbit monoclonal	n/a	5
H3K27me3	Abcam, #ab6002	mouse monoclonal	1 mg/ml	1
H3K27me3	Cell signaling, #9733S	rabbit monoclonal	n/a	2
MEL18	Abnova, #H00007703-M03, clone 4D6	mouse moloclonal	0.42 mg/ml	3
CBX2	Abcam, #ab80044	rabbit polyclonal	1 mg/ml	2
