## Supplementary tables for "DNA elements tether canonical Polycomb Repressive Complex 1 to human genes": Table_S5.xlsx

### Sheet: Sheet1
Table S5. PCR primers used for ChIP-qPCR and genotyping and their corresponding amplicons.
Amplicon	Primer name	Sequence
endogenous CCND2 PTE	Seq. Homolg. BmiI PRE 1 F	AATTATAGCTCATTTTTTCCCC
	Seq. Homolg. BmiI PRE 1 R	TTCCTTCTTTTTAACACATTCC
transgenic CCND2 PTE	Mut. PRE qPCR 1 F'	AATTATAGCTCATTTCCGCGG
	Seq. Homolg. BmiI PRE 1 R	TTCCTTCTTTTTAACACATTCC
ZIC2 (1)	ZIC2-exp1.1	ATGTGCTCAACGGGCAGATG
	ZIC2-exp1.2	GCCGTACTGGTTGTGGAGTTG
ZIC2 (2)	LINC00554-4.1	CGCTGCTCCGATATTGATCC
	LINC00554-4.2	CCCCTACCCTGGCTCATTAG
ZIC2 (3)	LINC00554-2.1	CACTTCTTCCTTTGCTGGGT
	LINC00554-2.2	TGTGTGTCTGAAGTTGAACTACC
ZIC2 (4)	LINC00554-5.1	ATCTCACATAGGGTGCCATTG
	LINC00554-5.2	ACAATGTTGGAGGCACAAGAG
ZIC2 (5)	LINC00554-1.1	CTTCCTTTCCTAGTGCCAGACAAC
	LINC00554-1.2	GGGAAATGCGCGAAACAAACAA
ZIC2 (6)	LINC00554-6.1	AGAGCGCGTTGAGCTATTTCT
	LINC00554-6.2	CTGGCGTTTGTTGGCTGTTG
ZIC2 (7)	LINC00554-exp1.1	TCTGGAAGTGAAGCAGGACGA
	LINC00554-exp1.2	GGTGCGACCTAGGTACCCTTTAT
endogenous ZIC2 PTE	LINC00554-1.1	CTTCCTTTCCTAGTGCCAGACAAC
	ZIC2_qPCR_endo_R	GCAGAATTAAAACAGCGCAAAGA
transgenic ZIC2 PTE	LINC00554-1.1	CTTCCTTTCCTAGTGCCAGACAAC
	ZIC2_qPCR_trans_R	GCAGAATTAAAACAGCGCATGAC
desert	Spacer qPCR F	AGCTAACAGTGACAATCACCTT
	Spacer qPCR R	AGGAGGAGATATAGTTGCAAAG
transgenic desert	Spacer qPCR 1.2 F'	CCCGTGCTTTCAGAAGTGTGT
	plenti - CMV CpG qPCR R2	AAGAAAGCTGGGTCTAGCAC
*ALX4	ALX4 H3K27me3 2.1 F	CAACCCCGAGACAGGAACAA
	ALX4 H3K27me3 2.2 R	AGGCGAGGTGATGCTCAAAA
endogenous ALX4 PTE	ALX4-PRE1.1	CTAACTAACAGTGTACACATAC
	ALX4-PRE1.2	CAATCGACTTGCATGATCTTG
transgenic ALX4 PTE	ALX4_F_trans	CTAACTAACAGTGTACACTCGA
	ALX4-PRE1.2	CAATCGACTTGCATGATCTTG
endogenous DMBX1 PTE	DMBX1_1F	CGATTCTGCACGAATTTTCC
	DMBX1_1R	CCTGAAGGTTCCTAGACCA
transgenic DMBX1 PTE	DMBX1_1F	CGATTCTGCACGAATTTTCC
	DMBX1_R_trans	CCTGAAGGTTCCTAGCATG
endogenous ALX3 PTE	ALX3_1F	TGCCATTTACCCTCTCGTTC
	ALX3_1R	GGCCTTGACAACGAAATACC
transgenic ALX3 PTE	ALX3_F_trans	TGCCATTTACCCTCTCAAGG
	ALX3_1R	GGCCTTGACAACGAAATACC
endogenous PAX8 PTE	PAX8_1F	ATGGGGCTTTAGATCTCACA
	PAX8_1R	CACCAGTCCCGAAAATAGTTC
transgenic PAX8 PTE	PAX8_F_trans	ATGGGGCTTTAGATCTACTG
	PAX8_1R	CACCAGTCCCGAAAATAGTTC
endogenous NKX2-3 PTE	NKX2-3_1F	TCCCAGGAAAGAGAAATAGTGG
	NKX2-3_1R	GTTTTGCATGTGTTTGCAGGA
transgenic NKX2-3 PTE	NKX2-3_1F	TCCCAGGAAAGAGAAATAGTGG
	NKX2-3_R_trans	GTTTTGCATGTGTTTGCCATG
endogenous FOXL2 PTE	FOXL2NB_1F	TGGAACAAACTCTTGGCTGT
	FOXL2NB_1R	GTTGTACTAGGTGTATGGGCT
transgenic FOXL2 PTE	FOXL2NB_F_trans	TGGAACAAACTCTTGGAACG
	FOXL2NB_1R	GTTGTACTAGGTGTATGGGCT
endogenous ARID3C POC	ARID3C-1.1	GCACTGGGCTTCCACATACA
	ARID3C-1.2	TCACGGAACGTGTGAGACTG
transgenicARID3C POC	ARID3C-1.1	GCACTGGGCTTCCACATACA
	ARID3C_R_trans	TCACGGAACGTGTGAGCTGA
empty	ccdB_F	AGAGAGCCGTTATCGTCTG
	ccdB_R	GACTTTATCTGACAGCAGACG
endogenous KCNA2	KCNA2_1F	GAACCTCCAGGAGAGCTCA
	KCNA2_1R	GCCTACTTCATTACGTTGGC
transgenic KCNA2	KCNA2_F_trans	GAACCTCCAGGAGAGAGTG
	KCNA2_1R	GCCTACTTCATTACGTTGGC
endogenous GFI1	GFI1_F	GGATATAACCGGCCCTTGAC
	GFI1_R	CGAGCAATCCAGCTTCAGG
transgenic GFI1	GFI1_trans_F	GGATATAACCGGCCCTCAGT
	GFI1_R	CGAGCAATCCAGCTTCAGG
endogenous SYK	SYK_F	TCATTGCCTTCACACAGGC
	SYK_R	CACTGCTCGGACTTTCACTG
transgenic SYK	SYK_F	TCATTGCCTTCACACAGGC
	SYK_trans_R	CACTGCTCGGACTTTCGTCA
endogenous MSX2	MSX2_F	CCGATTTGTCTCCACCTCAG
	MSX2_R	CCAAGCTCTGACCATGAATAGG
transgenic MSX2	MSX2_trans_F	CCGATTTGTCTCCACCGACT
	MSX2_R	CCAAGCTCTGACCATGAATAGG
endogenous NEUROG1	NEUROG1_F	GGGCATTGGCACTAAAATAGG
	NEUROG1_R	CTCCAGTGGGCTTTTTTCAG
transgenic NEUROG1	NEUROG1_F	GGGCATTGGCACTAAAATAGG
	NEUROG1_trans_R	CTCCAGTGGGCTTTTTGACT
endogenous IHH	IHH_F	GGCCAAAGGAGCTATTACTG
	IHH_R	GCTTCAATCCCTGCTTTTCAG
transgenic IHH	IHH_F	GGCCAAAGGAGCTATTACTG
	IHH_trans_R	GCTTCAATCCCTGCTTTGACT
endogenous KDM5B	KDM5B_F	TGGGAGTTATGTGCTTATGGG
	KDM5B_R	TGGTGGTTGTGAAGACTCAG
transgenic KDM5B	KDM5B_F	TGGGAGTTATGTGCTTATGGG
	KDM5B_trans_R	TGGTGGTTGTGAAGACGACT
endogenous MAFB	MAFB_F	GACCATAAGACAAGGCTGTAG
	MAFB_R	TGAGAGAGAGAACCGAGAGG
transgenic MAFB	MAFB_trans_F	GACCATAAGACAAGGCTACCT
	MAFB_R	TGAGAGAGAGAACCGAGAGG
endogenous TGFA	TGFA_F	GCAACAGTCAATACATGCACAC
	TGFA_R	CAGTCTTGGAACCGGATGC
transgenic TGFA	TGFA_F	GCAACAGTCAATACATGCACAC
	TGFA_trans_R	CAGTCTTGGAACCGGGCTA
endogenous OVOL1	OVOL1_1F	TTAGCGACTCCTTCCCTGTT
	OVOL1_1R	CCGCTTCCGTAACTGAAG
transgenic OVOL1	OVOL1_1F	TTAGCGACTCCTTCCCTGTT
	OVOL1_R_trans	CCGCTTCCGTAACTTCCA
