## Supplementary tables for "DNA elements tether canonical Polycomb Repressive Complex 1 to human genes": Table_S6.xlsx

### Sheet: Sheet1
Table S6. sgRNA and primers used to generate and charachterize the F10 cell lines with deletion of CCND2-PTE, ZIC2-PTE and ALX3-PTE.
sgRNA used to delete PTEs
Target	sgRNA name	sgRNA sequence 5'->3'	target DNA sequence 5'->3'(PAM)
CCND2-PTE	sgRNA-dPTE-CCND2-L	UCCUUGUGGCAAAUUUCAGG	TCCTTGTGGCAAATTTCAGG(AGG)
CCND2-PTE	sgRNA-dPTE-CCND2-R	GCAUGAGCACGGAUGCCACG	GCATGAGCACGGATGCCACG(AGG)
ZIC2-PTE	sgRNA_ZIC2_L	GAUAAUCUGCCAGAUAUGAG	GATAATCTGCCAGATATGAG(AGG)
ZIC2-PTE	sgRNA_ZIC2_R	ACCCAAAUAAUGCCCCCAGA	ACCCAAATAATGCCCCCAGA(AGG)
ALX3-PTE	sgRNA_ALX3_L	CUGCGGCGCGAUCUUUCACG	CTGCGGCGCGATCTTTCACG(AGG)
ALX3-PTE	sgRNA_ALX3_R	UGGCAUUGCACGACCAGUCG	TGGCATTGCACGACCAGTCG(CGG)
Primers flanking the deletion
Amplicon name	Primer name	Primer sequence 5'->3'	Fragment size in wild type
Outside CCND2-PTE	Genomic_PRE_qPCR_1.1_F'	AAACTAACCCAAACCATTTGCTT	2432 bp
Outside CCND2-PTE	Genomic PRE qPCR 1.2 R'	TTGACTTTTACACCCGGAGTTT
Outside ZIC2-PTE	LINC00554-2.1	CACTTCTTCCTTTGCTGGGT	2571 bp
Outside ZIC2-PTE	LINK00554-exp1.2	GGTGCGACCTAGGTACCCTTTAT
Outside ALX3-PTE	ALX3_dPTE_1.1	GAGTGGACATAAACGCCGTG	2084 bp
Outside ALX3-PTE	ALX3_dPTE_1.2	AGAGTGGTCAAATCGGGGTC
Primers located inside the deletion
Amplicon name	Primer name	Primer sequence 5'->3'	Fragment size
Inside CCND2-PTE	Seq. Homolg. BmiI PRE 1 F	AATTATAGCTCATTTTTTCCCC	126 bp, no amplification after PTE deletion
Inside CCND2-PTE	Seq. Homolg. BmiI PRE 1R	TTCCTTCTTTTTAACACATTCC
Inside ZIC2-PTE	LINC00554_1.1	CTTCCTTTCCTAGTGCCAGACAAC	86 bp, no amplification after PTE deletion
Inside ZIC2-PTE	LINC00554_1.2	GGGAAATGCGCGAAACAAACAA
Inside ALX3-PTE	ALX3_1F	TGCCATTTACCCTCTCGTTC	120 bp, no amplification after PTE deletion
Inside ALX3-PTE	ALX3_1R	GGCCTTGACAACGAAATACC
