## Supplementary tables for "DNA elements tether canonical Polycomb Repressive Complex 1 to human genes": Table_S7.xlsx

### Sheet: Sheet1
Table S7. Primers for RT-qPCR ananlysis of F10 clones with deleted PTEs.
Amplicon	Primer name	Primer sequence 5'-3'
CCND2	huCCND2_ex2_F	TCTGGCCATGAATTACCTGG	Fig.5D
	huCCND2_ex2_R	GTAAATGCACAGCTTCTCCG
ZIC2	ZIC2-3'UTR_1.1	CCACCAACAACGCTTGTGAAT	Fig.5E
	ZIC2-3'UTR_1.2	ACGGAAAAAGCTAACGGCAC
ALX3	ALX3-ex1.1	CCCGGGCATACACATCAGGA	Fig.5F
	ALX3-ex1.2	AAGAAGCGTCGTAACCGCA
GAPDH	GAPDH-2.1	AAAACCTGCCAAATATGATG	Fig.5(D-F)
	GAPDH-2.2	TGTTGAAGTCAGAGGAGACC
CCND2 #1	PRE 1.1 internal F	CATGCATAGGTGCAGACTTTGT	Fig.5(G,J)
	PRE 1.1 internal R	GTGTGCTAGACAATCCAAGCC
CCND2 #2	Seq. Homolg. BmiI PRE 1 F	AATTATAGCTCATTTTTTCCCC
	Seq. Homolg. BmiI PRE 1 R	TTCCTTCTTTTTAACACATTCC
CCND2 #2*	dPTE-spec_F1	ACAGTCAACCTGTTTCACATTTC
	dPTE-spec_R2	CGATGTGAAAACATGTAGGGC
CCND2 #3	PRE qPCR 1.2 F'	ATGTAATAGCCATCGTATTAACC
	Genomic PRE qPCR 1.2 R'	TTGACTTTTACACCCGGAGTTT
ZIC2 #1	LINC00554-2.1	CACTTCTTCCTTTGCTGGGT	Fig.5(H,K)
	LINC00554-2.2	TGTGTGTCTGAAGTTGAACTACC
ZIC2 #2	LINC00554-1.1	CTTCCTTTCCTAGTGCCAGACAAC
	LINC00554-1.2	GGGAAATGCGCGAAACAAACAA
ZIC2 #2*	LINC00554-dPTE_1.1	AGCTTCAGCAACAACATTTCAT
	LINC00554-dPTE_1.2	AAACACCTTACCCTCAAAGCA
ZIC2 #3	LINC00554-exp1.1	TCTGGAAGTGAAGCAGGACGA
	LINC00554-exp1.2	GGTGCGACCTAGGTACCCTTTAT
ALX3 #1	ALX3_dPTE_1.1	GAGTGGACATAAACGCCGTG	Fig.5(I,L)
	ALX3_dPTE_1.4	AAGTCGAGGAGAGTCCCAAGT
ALX3 #2	ALX3_1F	TGCCATTTACCCTCTCGTTC
	ALX3_1R	GGCCTTGACAACGAAATACC
ALX3 #2*	ALX3-dPTE_1.3	GGGAGAAGAGCGAGGTGC
	ALX3_dPTE_1.2	AGAGTGGTCAAATCGGGGTC
ALX3 #3	ALX3-dPTE_2.3	TTCCGTGGAAGCCGTGG
	ALX3_dPTE_2.2	CTGCTTATCTCTCCCGCTCG
KLF4	KLF14_1F	GTAAGGAAATGCAGCACATG	Fig.5(G-L)
	KLF14_1R	TGAGAGCAATGAAGACACGT
Spacer	Spacer qPCR F	AGCTAACAGTGACAATCACCTT	Fig.5(G-L)
	Spacer qPCR R	AGGAGGAGATATAGTTGCAAAG
